# Potential involvement of protein phosphatase PP2CA on protein synthesis and cell cycle during SARS-CoV-2 infection. A meta analysis investigation

**DOI:** 10.1101/2023.06.02.543487

**Authors:** Luca P. Otvos, Giulia I.M. Garrito, Luciana E.S.F. Machado

## Abstract

Coronavirus disease 2019 is a multi-systemic syndrome that caused a pandemic. Proteomic studies demonstrate changes in protein expression and interaction involved in signaling pathways related to SARS-CoV-2 infections. Protein phosphatases are important for cell signaling regulation. Here we aimed to understand the involvement of protein phosphatases and the signaling pathways that may be involved during SARS-CoV-2 infection. Then, we carried out a metanalysis of protein phosphatase interaction directly or indirectly with viral proteins. Additionally, we analyzed the expression degree of protein phosphatases, and phosphorylation degree of intermediate proteins. Our analyses revealed that PP2CA and PTEN were the key protein involved in the cell cycle and apoptosis regulation, during SARS-CoV-2 infection. Showing it as potential target for COVID-19 control.
