## Supplementary Table 1 for "Potential involvement of protein phosphatase PP2CA on protein synthesis and cell cycle during SARS-CoV-2 infection. A meta analysis investigation"

### Sheet: Planilha1
Protein-protein interaction
References	Gordon et al., 2020	Nadeau et al., 2020	Karunakaran et al., 2020	Almasy et al., 2021	Bamberger et al., 2021	Meyers et al., 2021	Stukalov et al., 2021	Perfetto et al., 2020	Li et al., 2020
Cell/model	HEK-293T cells	GoNet tool	HiPPIP	HEK293 cells	16HBEo- cells	HEK293 cells	A459 cells	IMEX	HEK293 cells
PPI (all) proteins / total interactions	332 / xx	867 / 35549	4408 / 6076	39 / xx	xx / 166	2422 / xx	5862 / xx	xx / 4400	286 / 295
PPI (phosphatase / viral protein / total interactions	13 / 23 / 90			2 / 1 / 2	11 / 18 / 47	5 / 10 / 13	7 / 2 / 14	1 / 4 / 4	1 / 1 / 1
PPI (phosphatase / intermediate proteins)		2 / 192	27 / 110
Expression degree of protein phosphatases
	cell model						patient sample
References	Bojkova et al., 2020	Appelberg et al., 2020	Klann et al., 2020	Stukalov et al., 2021	Almasy et al., 2021	Schmidt et al., 2021	Gisby et al., 2020	Leng et al., 2020	Li et al., 2020	Li et al., 2021	D`Alessandro et al., 2021	Wu et al., 2020	Tan et al., 2021	Vanderboom et al., 2021	Xu et al., 2021	Roh et al., 2021	Nie et al., 2021	Wang et al., 2021	Li et al., 2021
Cell/model/patient sample	Caco-2 cells	Huh7 cells	Caco-2 cells	A459 cells	HEK293 cells	Huh7 cells	serum/plasma	lung tissue	urine	PBMC cells	serum	lung tissue	bronchoalveolar lavage fluid or PBMC cells	nasopharinx swab	plasma	plasma	different tissues	plasma	blood and urine
Proteins expression (all)	6382	7757	7150	5862		10956	436	4128	1008	5521	493	4065		7582	630	4730	11394		608
Protein phosphatase expression	15	3	50	30	2	65	2	6	1	43	1	1	169	54	8	68	71	4	24
Phosphorylation degree of protein phosphatases
References	Bouhadhou et al., 2020	Stukalov et al., 2021	Vanderboom et al., 2021
Cell/model	Vero E6 cells	A459 cells	nasopharinx swab
Proteins/sites phosphorylation (all)	4624	16399	> 8500
Protein phosphatase phosphorylation	48	144	130
