## Supplementary Table 3 for "Potential involvement of protein phosphatase PP2CA on protein synthesis and cell cycle during SARS-CoV-2 infection. A meta analysis investigation"

### Sheet: Sheet1
Protein protein interaction - PPI
UniprotID_A	GeneName_A	UniprotID_B	GeneName_B	Reference	Analysis model
P23396	RPS3	P67775	PPP2CA	Nadeau et al., 2020	GoNet tool - extendend Gordon analysis
P63220	RPS21	P67775	PPP2CA	Nadeau et al., 2020	GoNet tool - extendend Gordon analysis
P01308	INS	P67775	PPP2CA	Nadeau et al., 2020	GoNet tool - extendend Gordon analysis
P62913	RPL11	P67775	PPP2CA	Nadeau et al., 2020	GoNet tool - extendend Gordon analysis
Q9Y297	BTRC	P67775	PPP2CA	Nadeau et al., 2020	GoNet tool - extendend Gordon analysis
P62987	UBA52	P67775	PPP2CA	Nadeau et al., 2020	GoNet tool - extendend Gordon analysis
Q9BPU9	B9D2	P67775	PPP2CA	Nadeau et al., 2020	GoNet tool - extendend Gordon analysis
Q09472	EP300	P67775	PPP2CA	Nadeau et al., 2020	GoNet tool - extendend Gordon analysis
P0CG47	UBB	P67775	PPP2CA	Nadeau et al., 2020	GoNet tool - extendend Gordon analysis
P46783	RPS10	P67775	PPP2CA	Nadeau et al., 2020	GoNet tool - extendend Gordon analysis
O95684	FGFR1OP	P67775	PPP2CA	Nadeau et al., 2020	GoNet tool - extendend Gordon analysis
O95067	CCNB2	P67775	PPP2CA	Nadeau et al., 2020	GoNet tool - extendend Gordon analysis
P61981	YWHAG	P67775	PPP2CA	Nadeau et al., 2020	GoNet tool - extendend Gordon analysis
P27448	MARK3	P67775	PPP2CA	Nadeau et al., 2020	GoNet tool - extendend Gordon analysis
P62917	RPL8	P67775	PPP2CA	Nadeau et al., 2020	GoNet tool - extendend Gordon analysis
P46776	RPL27A	P67775	PPP2CA	Nadeau et al., 2020	GoNet tool - extendend Gordon analysis
Q96HW7	INTS4	P67775	PPP2CA	Nadeau et al., 2020	GoNet tool - extendend Gordon analysis
P62424	RPL7A	P67775	PPP2CA	Nadeau et al., 2020	GoNet tool - extendend Gordon analysis
P61353	RPL27	P67775	PPP2CA	Nadeau et al., 2020	GoNet tool - extendend Gordon analysis
Q71UM5	RPS27L	P67775	PPP2CA	Nadeau et al., 2020	GoNet tool - extendend Gordon analysis
P48556	PSMD8	P67775	PPP2CA	Nadeau et al., 2020	GoNet tool - extendend Gordon analysis
P30260	CDC27	P67775	PPP2CA	Nadeau et al., 2020	GoNet tool - extendend Gordon analysis
P19838	NFKB1	P67775	PPP2CA	Nadeau et al., 2020	GoNet tool - extendend Gordon analysis
P32121	ARRB2	P67775	PPP2CA	Nadeau et al., 2020	GoNet tool - extendend Gordon analysis
P61313	RPL15	P67775	PPP2CA	Nadeau et al., 2020	GoNet tool - extendend Gordon analysis
P39023	RPL3	P67775	PPP2CA	Nadeau et al., 2020	GoNet tool - extendend Gordon analysis
Q12834	CDC20	P67775	PPP2CA	Nadeau et al., 2020	GoNet tool - extendend Gordon analysis
P46781	RPS9	P67775	PPP2CA	Nadeau et al., 2020	GoNet tool - extendend Gordon analysis
P27361	MAPK3	P67775	PPP2CA	Nadeau et al., 2020	GoNet tool - extendend Gordon analysis
P01111	NRAS	P67775	PPP2CA	Nadeau et al., 2020	GoNet tool - extendend Gordon analysis
P05386	RPLP1	P67775	PPP2CA	Nadeau et al., 2020	GoNet tool - extendend Gordon analysis
Q9Y3U8	RPL36	P67775	PPP2CA	Nadeau et al., 2020	GoNet tool - extendend Gordon analysis
P47914	RPL29	P67775	PPP2CA	Nadeau et al., 2020	GoNet tool - extendend Gordon analysis
P46060	RANGAP1	P67775	PPP2CA	Nadeau et al., 2020	GoNet tool - extendend Gordon analysis
P43034	PAFAH1B1	P67775	PPP2CA	Nadeau et al., 2020	GoNet tool - extendend Gordon analysis
P40429	RPL13A	P67775	PPP2CA	Nadeau et al., 2020	GoNet tool - extendend Gordon analysis
P39019	RPS19	P67775	PPP2CA	Nadeau et al., 2020	GoNet tool - extendend Gordon analysis
P38919	EIF4A3	P67775	PPP2CA	Nadeau et al., 2020	GoNet tool - extendend Gordon analysis
P42766	RPL35	P67775	PPP2CA	Nadeau et al., 2020	GoNet tool - extendend Gordon analysis
P28482	MAPK1	P67775	PPP2CA	Nadeau et al., 2020	GoNet tool - extendend Gordon analysis
P36578	RPL4	P67775	PPP2CA	Nadeau et al., 2020	GoNet tool - extendend Gordon analysis
Q8WUM0	NUP133	P67775	PPP2CA	Nadeau et al., 2020	GoNet tool - extendend Gordon analysis
P0CG48	UBC	P67775	PPP2CA	Nadeau et al., 2020	GoNet tool - extendend Gordon analysis
Q9NXR1	NDE1	P67775	PPP2CA	Nadeau et al., 2020	GoNet tool - extendend Gordon analysis
Q8N461	FBXL16	P67775	PPP2CA	Nadeau et al., 2020	GoNet tool - extendend Gordon analysis
P62888	RPL30	P67775	PPP2CA	Nadeau et al., 2020	GoNet tool - extendend Gordon analysis
Q15287	RNPS1	P67775	PPP2CA	Nadeau et al., 2020	GoNet tool - extendend Gordon analysis
P62829	RPL23	P67775	PPP2CA	Nadeau et al., 2020	GoNet tool - extendend Gordon analysis
Q96L21	RPL10L	P67775	PPP2CA	Nadeau et al., 2020	GoNet tool - extendend Gordon analysis
P62269	RPS18	P67775	PPP2CA	Nadeau et al., 2020	GoNet tool - extendend Gordon analysis
P61326	MAGOH	P67775	PPP2CA	Nadeau et al., 2020	GoNet tool - extendend Gordon analysis
P61247	RPS3A	P67775	PPP2CA	Nadeau et al., 2020	GoNet tool - extendend Gordon analysis
P62701	RPS4X	P67775	PPP2CA	Nadeau et al., 2020	GoNet tool - extendend Gordon analysis
P57740	NUP107	P67775	PPP2CA	Nadeau et al., 2020	GoNet tool - extendend Gordon analysis
P25398	RPS12	P67775	PPP2CA	Nadeau et al., 2020	GoNet tool - extendend Gordon analysis
P62906	RPL10A	P67775	PPP2CA	Nadeau et al., 2020	GoNet tool - extendend Gordon analysis
P62877	RBX1	P67775	PPP2CA	Nadeau et al., 2020	GoNet tool - extendend Gordon analysis
P62273	RPS29	P67775	PPP2CA	Nadeau et al., 2020	GoNet tool - extendend Gordon analysis
P61927	RPL37	P67775	PPP2CA	Nadeau et al., 2020	GoNet tool - extendend Gordon analysis
P62854	RPS26	P67775	PPP2CA	Nadeau et al., 2020	GoNet tool - extendend Gordon analysis
P05387	RPLP2	P67775	PPP2CA	Nadeau et al., 2020	GoNet tool - extendend Gordon analysis
Q15691	MAPRE1	P67775	PPP2CA	Nadeau et al., 2020	GoNet tool - extendend Gordon analysis
P08865	RPSA	P67775	PPP2CA	Nadeau et al., 2020	GoNet tool - extendend Gordon analysis
P08708	RPS17	P67775	PPP2CA	Nadeau et al., 2020	GoNet tool - extendend Gordon analysis
P67775	PPP2CA	Q13409	DYNC1I2	Nadeau et al., 2020	GoNet tool - extendend Gordon analysis
P67775	PPP2CA	Q14204	DYNC1H1	Nadeau et al., 2020	GoNet tool - extendend Gordon analysis
P67775	PPP2CA	P63167	DYNLL1	Nadeau et al., 2020	GoNet tool - extendend Gordon analysis
P67775	PPP2CA	P04114	APOB	Nadeau et al., 2020	GoNet tool - extendend Gordon analysis
P67775	PPP2CA	O14641	DVL2	Nadeau et al., 2020	GoNet tool - extendend Gordon analysis
P67775	PPP2CA	P00533	EGFR	Nadeau et al., 2020	GoNet tool - extendend Gordon analysis
P67775	PPP2CA	P62979	RPS27A	Nadeau et al., 2020	GoNet tool - extendend Gordon analysis
P67775	PPP2CA	P49407	ARRB1	Nadeau et al., 2020	GoNet tool - extendend Gordon analysis
P67775	PPP2CA	Q99460	PSMD1	Nadeau et al., 2020	GoNet tool - extendend Gordon analysis
P67775	PPP2CA	P50990	CCT8	Nadeau et al., 2020	GoNet tool - extendend Gordon analysis
P67775	PPP2CA	P55072	VCP	Nadeau et al., 2020	GoNet tool - extendend Gordon analysis
P67775	PPP2CA	P78371	CCT2	Nadeau et al., 2020	GoNet tool - extendend Gordon analysis
P67775	PPP2CA	P30153	PPP2R1A	Nadeau et al., 2020	GoNet tool - extendend Gordon analysis
P67775	PPP2CA	P01112	HRAS	Nadeau et al., 2020	GoNet tool - extendend Gordon analysis
P67775	PPP2CA	P63000	RAC1	Nadeau et al., 2020	GoNet tool - extendend Gordon analysis
P67775	PPP2CA	P01116	KRAS	Nadeau et al., 2020	GoNet tool - extendend Gordon analysis
P67775	PPP2CA	Q14738	PPP2R5D	Nadeau et al., 2020	GoNet tool - extendend Gordon analysis
P67775	PPP2CA	Q02543	RPL18A	Nadeau et al., 2020	GoNet tool - extendend Gordon analysis
P67775	PPP2CA	P84098	RPL19	Nadeau et al., 2020	GoNet tool - extendend Gordon analysis
P67775	PPP2CA	P63208	SKP1	Nadeau et al., 2020	GoNet tool - extendend Gordon analysis
P67775	PPP2CA	Q9BW27	NUP85	Nadeau et al., 2020	GoNet tool - extendend Gordon analysis
P67775	PPP2CA	P62249	RPS16	Nadeau et al., 2020	GoNet tool - extendend Gordon analysis
P67775	PPP2CA	P14635	CCNB1	Nadeau et al., 2020	GoNet tool - extendend Gordon analysis
P67775	PPP2CA	P40337	VHL	Nadeau et al., 2020	GoNet tool - extendend Gordon analysis
P67775	PPP2CA	Q7Z460	CLASP1	Nadeau et al., 2020	GoNet tool - extendend Gordon analysis
P67775	PPP2CA	P62258	YWHAE	Nadeau et al., 2020	GoNet tool - extendend Gordon analysis
P67775	PPP2CA	P56524	HDAC4	Nadeau et al., 2020	GoNet tool - extendend Gordon analysis
P67775	PPP2CA	O15234	CASC3	Nadeau et al., 2020	GoNet tool - extendend Gordon analysis
P67775	PPP2CA	P24941	CDK2	Nadeau et al., 2020	GoNet tool - extendend Gordon analysis
P67775	PPP2CA	Q92901	RPL3L	Nadeau et al., 2020	GoNet tool - extendend Gordon analysis
P67775	PPP2CA	P62280	RPS11	Nadeau et al., 2020	GoNet tool - extendend Gordon analysis
P67775	PPP2CA	Q9BZI7	UPF3B	Nadeau et al., 2020	GoNet tool - extendend Gordon analysis
P67775	PPP2CA	Q96E17	RAB3C	Nadeau et al., 2020	GoNet tool - extendend Gordon analysis
P67775	PPP2CA	P49792	RANBP2	Nadeau et al., 2020	GoNet tool - extendend Gordon analysis
P67775	PPP2CA	Q96EH5	RPL39L	Nadeau et al., 2020	GoNet tool - extendend Gordon analysis
P67775	PPP2CA	P62266	RPS23	Nadeau et al., 2020	GoNet tool - extendend Gordon analysis
P67775	PPP2CA	P53350	PLK1	Nadeau et al., 2020	GoNet tool - extendend Gordon analysis
P67775	PPP2CA	P26373	RPL13	Nadeau et al., 2020	GoNet tool - extendend Gordon analysis
P67775	PPP2CA	P63173	RPL38	Nadeau et al., 2020	GoNet tool - extendend Gordon analysis
P67775	PPP2CA	P11940	PABPC1	Nadeau et al., 2020	GoNet tool - extendend Gordon analysis
P67775	PPP2CA	Q96GD4	AURKB	Nadeau et al., 2020	GoNet tool - extendend Gordon analysis
P67775	PPP2CA	P62244	RPS15A	Nadeau et al., 2020	GoNet tool - extendend Gordon analysis
P67775	PPP2CA	Q96A72	MAGOHB	Nadeau et al., 2020	GoNet tool - extendend Gordon analysis
P67775	PPP2CA	Q13616	CUL1	Nadeau et al., 2020	GoNet tool - extendend Gordon analysis
P67775	PPP2CA	P52298	NCBP2	Nadeau et al., 2020	GoNet tool - extendend Gordon analysis
P67775	PPP2CA	P62081	RPS7	Nadeau et al., 2020	GoNet tool - extendend Gordon analysis
P67775	PPP2CA	P18124	RPL7	Nadeau et al., 2020	GoNet tool - extendend Gordon analysis
P67775	PPP2CA	P15880	RPS2	Nadeau et al., 2020	GoNet tool - extendend Gordon analysis
P67775	PPP2CA	Q8NFH3	NUP43	Nadeau et al., 2020	GoNet tool - extendend Gordon analysis
P67775	PPP2CA	P35222	CTNNB1	Nadeau et al., 2020	GoNet tool - extendend Gordon analysis
P67775	PPP2CA	P46778	RPL21	Nadeau et al., 2020	GoNet tool - extendend Gordon analysis
P67775	PPP2CA	Q6P5R6	RPL22L1	Nadeau et al., 2020	GoNet tool - extendend Gordon analysis
P67775	PPP2CA	P35268	RPL22	Nadeau et al., 2020	GoNet tool - extendend Gordon analysis
P67775	PPP2CA	P30050	RPL12	Nadeau et al., 2020	GoNet tool - extendend Gordon analysis
P67775	PPP2CA	P62891	RPL39	Nadeau et al., 2020	GoNet tool - extendend Gordon analysis
P67775	PPP2CA	P49454	CENPF	Nadeau et al., 2020	GoNet tool - extendend Gordon analysis
P67775	PPP2CA	P42677	RPS27	Nadeau et al., 2020	GoNet tool - extendend Gordon analysis
P67775	PPP2CA	P46777	RPL5	Nadeau et al., 2020	GoNet tool - extendend Gordon analysis
P67775	PPP2CA	P31946	YWHAB	Nadeau et al., 2020	GoNet tool - extendend Gordon analysis
P67775	PPP2CA	Q09161	NCBP1	Nadeau et al., 2020	GoNet tool - extendend Gordon analysis
P67775	PPP2CA	P67870	CSNK2B	Nadeau et al., 2020	GoNet tool - extendend Gordon analysis
P67775	PPP2CA	Q12769	NUP160	Nadeau et al., 2020	GoNet tool - extendend Gordon analysis
P67775	PPP2CA	P62753	RPS6	Nadeau et al., 2020	GoNet tool - extendend Gordon analysis
P67775	PPP2CA	P55735	SEC13	Nadeau et al., 2020	GoNet tool - extendend Gordon analysis
P67775	PPP2CA	P83731	RPL24	Nadeau et al., 2020	GoNet tool - extendend Gordon analysis
P67775	PPP2CA	P49207	RPL34	Nadeau et al., 2020	GoNet tool - extendend Gordon analysis
P67775	PPP2CA	P06493	CDK1	Nadeau et al., 2020	GoNet tool - extendend Gordon analysis
P67775	PPP2CA	P50914	RPL14	Nadeau et al., 2020	GoNet tool - extendend Gordon analysis
P67775	PPP2CA	P62241	RPS8	Nadeau et al., 2020	GoNet tool - extendend Gordon analysis
P67775	PPP2CA	Q04206	RELA	Nadeau et al., 2020	GoNet tool - extendend Gordon analysis
P67775	PPP2CA	O14980	XPO1	Nadeau et al., 2020	GoNet tool - extendend Gordon analysis
P67775	PPP2CA	P62263	RPS14	Nadeau et al., 2020	GoNet tool - extendend Gordon analysis
P67775	PPP2CA	P62899	RPL31	Nadeau et al., 2020	GoNet tool - extendend Gordon analysis
P67775	PPP2CA	P62750	RPL23A	Nadeau et al., 2020	GoNet tool - extendend Gordon analysis
P67775	PPP2CA	P18621	RPL17	Nadeau et al., 2020	GoNet tool - extendend Gordon analysis
P67775	PPP2CA	P32969	RPL9	Nadeau et al., 2020	GoNet tool - extendend Gordon analysis
P67775	PPP2CA	Q02878	RPL6	Nadeau et al., 2020	GoNet tool - extendend Gordon analysis
P67775	PPP2CA	P83881	RPL36A	Nadeau et al., 2020	GoNet tool - extendend Gordon analysis
P67775	PPP2CA	P27635	RPL10	Nadeau et al., 2020	GoNet tool - extendend Gordon analysis
P67775	PPP2CA	P62847	RPS24	Nadeau et al., 2020	GoNet tool - extendend Gordon analysis
P67775	PPP2CA	P62910	RPL32	Nadeau et al., 2020	GoNet tool - extendend Gordon analysis
P67775	PPP2CA	P61513	RPL37A	Nadeau et al., 2020	GoNet tool - extendend Gordon analysis
P67775	PPP2CA	P46779	RPL28	Nadeau et al., 2020	GoNet tool - extendend Gordon analysis
P67775	PPP2CA	P62857	RPS28	Nadeau et al., 2020	GoNet tool - extendend Gordon analysis
P67775	PPP2CA	Q9UNX3	RPL26L1	Nadeau et al., 2020	GoNet tool - extendend Gordon analysis
P67775	PPP2CA	P35544	FAU	Nadeau et al., 2020	GoNet tool - extendend Gordon analysis
P67775	PPP2CA	P62277	RPS13	Nadeau et al., 2020	GoNet tool - extendend Gordon analysis
P67775	PPP2CA	P62851	RPS25	Nadeau et al., 2020	GoNet tool - extendend Gordon analysis
P67775	PPP2CA	P05388	RPLP0	Nadeau et al., 2020	GoNet tool - extendend Gordon analysis
P67775	PPP2CA	Q9Y5S9	RBM8A	Nadeau et al., 2020	GoNet tool - extendend Gordon analysis
P67775	PPP2CA	Q07020	RPL18	Nadeau et al., 2020	GoNet tool - extendend Gordon analysis
P67775	PPP2CA	P46782	RPS5	Nadeau et al., 2020	GoNet tool - extendend Gordon analysis
P67775	PPP2CA	Q8NFH4	NUP37	Nadeau et al., 2020	GoNet tool - extendend Gordon analysis
P67775	PPP2CA	Q92900	UPF1	Nadeau et al., 2020	GoNet tool - extendend Gordon analysis
P67775	PPP2CA	P18077	RPL35A	Nadeau et al., 2020	GoNet tool - extendend Gordon analysis
P67775	PPP2CA	P60866	RPS20	Nadeau et al., 2020	GoNet tool - extendend Gordon analysis
P67775	PPP2CA	Q14008	CKAP5	Nadeau et al., 2020	GoNet tool - extendend Gordon analysis
P67775	PPP2CA	P61254	RPL26	Nadeau et al., 2020	GoNet tool - extendend Gordon analysis
P67775	PPP2CA	P62841	RPS15	Nadeau et al., 2020	GoNet tool - extendend Gordon analysis
P0CG47	UBB	P60484	PTEN	Nadeau et al., 2020	GoNet tool - extendend Gordon analysis
P48556	PSMD8	P60484	PTEN	Nadeau et al., 2020	GoNet tool - extendend Gordon analysis
P30260	CDC27	P60484	PTEN	Nadeau et al., 2020	GoNet tool - extendend Gordon analysis
Q9HCE1	MOV10	P60484	PTEN	Nadeau et al., 2020	GoNet tool - extendend Gordon analysis
P05556	ITGB1	P60484	PTEN	Nadeau et al., 2020	GoNet tool - extendend Gordon analysis
P0CG48	UBC	P60484	PTEN	Nadeau et al., 2020	GoNet tool - extendend Gordon analysis
Q9UHC7	MKRN1	P60484	PTEN	Nadeau et al., 2020	GoNet tool - extendend Gordon analysis
O14745	SLC9A3R1	P60484	PTEN	Nadeau et al., 2020	GoNet tool - extendend Gordon analysis
Q01968	OCRL	P60484	PTEN	Nadeau et al., 2020	GoNet tool - extendend Gordon analysis
Q92995	USP13	P60484	PTEN	Nadeau et al., 2020	GoNet tool - extendend Gordon analysis
Q9UKV8	AGO02-	P60484	PTEN	Nadeau et al., 2020	GoNet tool - extendend Gordon analysis
P27986	PIK3R1	P60484	PTEN	Nadeau et al., 2020	GoNet tool - extendend Gordon analysis
P29590	PML	P60484	PTEN	Nadeau et al., 2020	GoNet tool - extendend Gordon analysis
Q10713	PMPCA	P60484	PTEN	Nadeau et al., 2020	GoNet tool - extendend Gordon analysis
P60484	PTEN	P00533	EGFR	Nadeau et al., 2020	GoNet tool - extendend Gordon analysis
P60484	PTEN	P00533	EGFR	Nadeau et al., 2020	GoNet tool - extendend Gordon analysis
P60484	PTEN	P62979	RPS27A	Nadeau et al., 2020	GoNet tool - extendend Gordon analysis
P60484	PTEN	Q99460	PSMD1	Nadeau et al., 2020	GoNet tool - extendend Gordon analysis
P60484	PTEN	P19784	CSNK2A2	Nadeau et al., 2020	GoNet tool - extendend Gordon analysis
P60484	PTEN	P35222	CTNNB1	Nadeau et al., 2020	GoNet tool - extendend Gordon analysis
P60484	PTEN	P67870	CSNK2B	Nadeau et al., 2020	GoNet tool - extendend Gordon analysis
P60484	PTEN	Q05397	PTK2	Nadeau et al., 2020	GoNet tool - extendend Gordon analysis
P60484	PTEN	Q9UNE7	STUB1	Nadeau et al., 2020	GoNet tool - extendend Gordon analysis
P60484	PTEN	Q05086	UBE3A	Nadeau et al., 2020	GoNet tool - extendend Gordon analysis
P60484	PTEN	P53350	PLK1	Nadeau et al., 2020	GoNet tool - extendend Gordon analysis
P60484	PTEN	P11021	HSPA5	Nadeau et al., 2020	GoNet tool - extendend Gordon analysis
P60484	PTEN	Q9NV92	NDFIP2	Nadeau et al., 2020	GoNet tool - extendend Gordon analysis
P60484	PTEN	P46934	NEDD4	Nadeau et al., 2020	GoNet tool - extendend Gordon analysis
P62987	UBA52	P60484	PTEN	Nadeau et al., 2020	GoNet tool - extendend Gordon analysis
Q96B26	EXOSC8	Q9BVJ7	DUSP23	Karunakaran et al., 2020	HiPPIP - extendend Gordon analysis
Q61555	FBN2	Q16690	DUSP5	Karunakaran et al., 2020	HiPPIP - extendend Gordon analysis
Q16828	DUSP6	P06280	GLA	Karunakaran et al., 2020	HiPPIP - extendend Gordon analysis
Q9H1R2	DUSP15	Q9H488	POFUT1	Karunakaran et al., 2020	HiPPIP - extendend Gordon analysis
P67870	CSNK2B	Q15262	PTPRK	Karunakaran et al., 2020	HiPPIP - extendend Gordon analysis
P17612	PRKACA	Q15256	PTPRR	Karunakaran et al., 2020	HiPPIP - extendend Gordon analysis
Q08379	GOLGA2	Q06124	PTPN11	Karunakaran et al., 2020	HiPPIP - extendend Gordon analysis
P19784	CSNK2A2	P18031	PTPN1	Karunakaran et al., 2020	HiPPIP - extendend Gordon analysis
Q05209	PTPN12	Q15056	EIF4H	Karunakaran et al., 2020	HiPPIP - extendend Gordon analysis
Q96HR9	REEP6	P43378	PTPN9	Karunakaran et al., 2020	HiPPIP - extendend Gordon analysis
P19784	CSNK2A2	P08575	PTPRC	Karunakaran et al., 2020	HiPPIP - extendend Gordon analysis
Q12923	PTPN13	P17612	PRKACA	Karunakaran et al., 2020	HiPPIP - extendend Gordon analysis
Q15369	ELOC	Q5TA50	CPTP	Karunakaran et al., 2020	HiPPIP - extendend Gordon analysis
P17612	PRKACA	P35236	PTPN7	Karunakaran et al., 2020	HiPPIP - extendend Gordon analysis
P18433	PTPRA	Q9H488	POFUT1	Karunakaran et al., 2020	HiPPIP - extendend Gordon analysis
O14522	PTPRT	Q96F46	IL17RA	Karunakaran et al., 2020	HiPPIP - extendend Gordon analysis
Q9UDR5	AASS	P23471	PTPRZ1	Karunakaran et al., 2020	HiPPIP - extendend Gordon analysis
P54829	PTPN5	Q96ER3	SAAL1	Karunakaran et al., 2020	HiPPIP - extendend Gordon analysis
P67870	CSNK2B	P36873	PPP1CC	Karunakaran et al., 2020	HiPPIP - extendend Gordon analysis
O75964	ATP5MG	P62136	PPP1CA	Karunakaran et al., 2020	HiPPIP - extendend Gordon analysis
P67870	CSNK2B	P62140	PPP1CB	Karunakaran et al., 2020	HiPPIP - extendend Gordon analysis
P67870	CSNK2B	P48454	PPP3CC	Karunakaran et al., 2020	HiPPIP - extendend Gordon analysis
P67870	CSNK2B	P67775	PPP2CA	Karunakaran et al., 2020	HiPPIP - extendend Gordon analysis
O65660	PLAT	P62714	PPP2CB	Karunakaran et al., 2020	HiPPIP - extendend Gordon analysis
Q92995	USP13	P60484	PTEN	Karunakaran et al., 2020	HiPPIP - extendend Gordon analysis
P30305	CDC25B	P67870	CSNK2B	Karunakaran et al., 2020	HiPPIP - extendend Gordon analysis
P30307	CDC25C	P27448	MARK3	Karunakaran et al., 2020	HiPPIP - extendend Gordon analysis
P17612	PRKACA	Q05209	PTPN12	Karunakaran et al., 2020	HiPPIP - extendend Gordon analysis
Q05209	PTPN12	O75592	MYCBP2	Karunakaran et al., 2020	HiPPIP - extendend Gordon analysis
Q5JTV8	TOR1AIP1	P36873	PPP1CC	Karunakaran et al., 2020	HiPPIP - extendend Gordon analysis
Q7Z5G4	GOLGA7	P36873	PPP1CC	Karunakaran et al., 2020	HiPPIP - extendend Gordon analysis
P36873	PPP1CC	Q5VUA4	ZNF318	Karunakaran et al., 2020	HiPPIP - extendend Gordon analysis
P67870	CSNK2B	P62136	PPP1CA	Karunakaran et al., 2020	HiPPIP - extendend Gordon analysis
Q5JTV8	TOR1AIP1	P62136	PPP1CA	Karunakaran et al., 2020	HiPPIP - extendend Gordon analysis
Q99996	AKAP9	P62136	PPP1CA	Karunakaran et al., 2020	HiPPIP - extendend Gordon analysis
O00566	MPHOSPH10	P62136	PPP1CA	Karunakaran et al., 2020	HiPPIP - extendend Gordon analysis
O75964	ATP5MG	P62136	PPP1CA	Karunakaran et al., 2020	HiPPIP - extendend Gordon analysis
P62140	PPP1CB	P13861	PRKAR2A	Karunakaran et al., 2020	HiPPIP - extendend Gordon analysis
Q08379	GOLGA2	P67775	PPP2CA	Karunakaran et al., 2020	HiPPIP - extendend Gordon analysis
P19784	CSNK2A2	P60484	PTEN	Karunakaran et al., 2020	HiPPIP - extendend Gordon analysis
P60484	PTEN	O14745	SLC9A3R1	Karunakaran et al., 2020	HiPPIP - extendend Gordon analysis
Q96B26	EXOSC8	PRO_0000449626	NSP8	Karunakaran et al., 2020	HiPPIP - extendend Gordon analysis
Q61555	FBN2	PRO_0000449627	NSP9	Karunakaran et al., 2020	HiPPIP - extendend Gordon analysis
Q61555	FBN2	P0DTC8	ORF8	Karunakaran et al., 2020	HiPPIP - extendend Gordon analysis
Q96F46	IL17RA	P0DTC8	ORF8	Karunakaran et al., 2020	HiPPIP - extendend Gordon analysis
Q96F46	IL17RA	A0A7D6CAT9	ORF10	Karunakaran et al., 2020	HiPPIP - extendend Gordon analysis
Q96HR9	REEP6	P0DTC5	M	Karunakaran et al., 2020	HiPPIP - extendend Gordon analysis
Q9UDR5	AASS	P0DTC5	M	Karunakaran et al., 2020	HiPPIP - extendend Gordon analysis
Q9UDR5	AASS	PRO_0000449623	NSP5	Karunakaran et al., 2020	HiPPIP - extendend Gordon analysis
Q9UDR5	AASS	P0DTC8	ORF8	Karunakaran et al., 2020	HiPPIP - extendend Gordon analysis
Q96ER3	SAAL1	P0DTC5	M	Karunakaran et al., 2020	HiPPIP - extendend Gordon analysis
Q96ER3	SAAL1	P0DTC7	ORF7A	Karunakaran et al., 2020	HiPPIP - extendend Gordon analysis
Q96ER3	SAAL1	P0DTD3	ORF9C	Karunakaran et al., 2020	HiPPIP - extendend Gordon analysis
P27448	MARK3	P0DTD2	ORF9B	Karunakaran et al., 2020	HiPPIP - extendend Gordon analysis
Q15369	ELOC	P0DTC2	S	Karunakaran et al., 2020	HiPPIP - extendend Gordon analysis
Q15369	ELOC	PRO_0000449620	NSP2	Karunakaran et al., 2020	HiPPIP - extendend Gordon analysis
Q15369	ELOC	PRO_0000449624	NSP6	Karunakaran et al., 2020	HiPPIP - extendend Gordon analysis
Q15369	ELOC	PRO_0000449625	NSP7	Karunakaran et al., 2020	HiPPIP - extendend Gordon analysis
Q15369	ELOC	PRO_0000449626	NSP8	Karunakaran et al., 2020	HiPPIP - extendend Gordon analysis
Q15369	ELOC	PRO_0000449627	NSP9	Karunakaran et al., 2020	HiPPIP - extendend Gordon analysis
Q15369	ELOC	PRO_0000449629	NSP11	Karunakaran et al., 2020	HiPPIP - extendend Gordon analysis
Q15369	ELOC	PRO_0000449630	NSP13	Karunakaran et al., 2020	HiPPIP - extendend Gordon analysis
Q15369	ELOC	P0DTF1	ORF3B	Karunakaran et al., 2020	HiPPIP - extendend Gordon analysis
Q15369	ELOC	P0DTC8	ORF8	Karunakaran et al., 2020	HiPPIP - extendend Gordon analysis
Q15369	ELOC	P0DTD2	ORF9B	Karunakaran et al., 2020	HiPPIP - extendend Gordon analysis
Q15369	ELOC	A0A7D6CAT9	ORF10	Karunakaran et al., 2020	HiPPIP - extendend Gordon analysis
Q15369	ELOC	P0DTD3	ORF9C	Karunakaran et al., 2020	HiPPIP - extendend Gordon analysis
O75592	MYCBP2	PRO_0000449629	NSP12	Karunakaran et al., 2020	HiPPIP - extendend Gordon analysis
Q15056	EIF4H	PRO_0000449622	NSP4	Karunakaran et al., 2020	HiPPIP - extendend Gordon analysis
Q15056	EIF4H	PRO_0000449627	NSP9	Karunakaran et al., 2020	HiPPIP - extendend Gordon analysis
Q15056	EIF4H	P0DTD2	ORF9B	Karunakaran et al., 2020	HiPPIP - extendend Gordon analysis
Q15056	EIF4H	A0A7D6CAT9	ORF10	Karunakaran et al., 2020	HiPPIP - extendend Gordon analysis
P17612	PRKACA	PRO_0000449630	NSP13	Karunakaran et al., 2020	HiPPIP - extendend Gordon analysis
Q9H488	POFUT1	P0DTC8	ORF8	Karunakaran et al., 2020	HiPPIP - extendend Gordon analysis
P00750	PLAT	P0DTC8	ORF8	Karunakaran et al., 2020	HiPPIP - extendend Gordon analysis
P06280	GLA	P0DTC5	M	Karunakaran et al., 2020	HiPPIP - extendend Gordon analysis
P06280	GLA	PRO_0000449631	NSP14	Karunakaran et al., 2020	HiPPIP - extendend Gordon analysis
P06280	GLA	P0DTC7	ORF7A	Karunakaran et al., 2020	HiPPIP - extendend Gordon analysis
P06280	GLA	P0DTC8	ORF8	Karunakaran et al., 2020	HiPPIP - extendend Gordon analysis
P06280	GLA	P0DTD3	ORF9C	Karunakaran et al., 2020	HiPPIP - extendend Gordon analysis
P06280	GLA	A0A7D6CAT9	ORF10	Karunakaran et al., 2020	HiPPIP - extendend Gordon analysis
P19784	CSNK2A2	PRO_0000449623	NSP5	Karunakaran et al., 2020	HiPPIP - extendend Gordon analysis
P19784	CSNK2A2	P0DTC9	N	Karunakaran et al., 2020	HiPPIP - extendend Gordon analysis
Q92995	USP13	PRO_0000449630	NSP13	Karunakaran et al., 2020	HiPPIP - extendend Gordon analysis
Q15599	SLC9A3R2	PRO_0000449621	NSP3	Karunakaran et al., 2020	HiPPIP - extendend Gordon analysis
Q15599	SLC9A3R2	PRO_0000449624	NSP6	Karunakaran et al., 2020	HiPPIP - extendend Gordon analysis
Q15599	SLC9A3R2	PRO_0000449632	NSP15	Karunakaran et al., 2020	HiPPIP - extendend Gordon analysis
Q15599	SLC9A3R2	P0DTD2	ORF9B	Karunakaran et al., 2020	HiPPIP - extendend Gordon analysis
Q15599	SLC9A3R2	P0DTD3	ORF9C	Karunakaran et al., 2020	HiPPIP - extendend Gordon analysis
Q5JTV8	TOR1AIP1	PRO_0000449625	NSP7	Karunakaran et al., 2020	HiPPIP - extendend Gordon analysis
Q5JTV8	TOR1AIP1	PRO_0000449624	NSP6	Karunakaran et al., 2020	HiPPIP - extendend Gordon analysis
Q5JTV8	TOR1AIP1	P0DTC5	M	Karunakaran et al., 2020	HiPPIP - extendend Gordon analysis
Q5JTV8	TOR1AIP1	P0DTC7	ORF7A	Karunakaran et al., 2020	HiPPIP - extendend Gordon analysis
Q5JTV8	TOR1AIP1	P0DTD3	ORF9C	Karunakaran et al., 2020	HiPPIP - extendend Gordon analysis
Q5JTV8	TOR1AIP1	A0A7D6CAT9	ORF10	Karunakaran et al., 2020	HiPPIP - extendend Gordon analysis
Q5JTV8	TOR1AIP1	P0DTC8	ORF8	Karunakaran et al., 2020	HiPPIP - extendend Gordon analysis
Q5VUA4	ZNF318	PRO_0000449629	NSP12	Karunakaran et al., 2020	HiPPIP - extendend Gordon analysis
Q7Z5G4	GOLGA7	P0DTC2	S	Karunakaran et al., 2020	HiPPIP - extendend Gordon analysis
Q08379	GOLGA2	PRO_0000449630	NSP13	Karunakaran et al., 2020	HiPPIP - extendend Gordon analysis
Q08379	GOLGA2	PRO_0000449631	NSP4	Karunakaran et al., 2020	HiPPIP - extendend Gordon analysis
P67870	CSNK2B	PRO_0000449629	NSP12	Karunakaran et al., 2020	HiPPIP - extendend Gordon analysis
P67870	CSNK2B	P0DTC9	N	Karunakaran et al., 2020	HiPPIP - extendend Gordon analysis
P67870	CSNK2B	PRO_0000449632	NSP15	Karunakaran et al., 2020	HiPPIP - extendend Gordon analysis
O00566	MPHOSPH10	P0DTC9	N	Karunakaran et al., 2020	HiPPIP - extendend Gordon analysis
O00566	MPHOSPH10	PRO_0000449626	NSP8	Karunakaran et al., 2020	HiPPIP - extendend Gordon analysis
O75964	ATP5MG	P0DTC5	M	Karunakaran et al., 2020	HiPPIP - extendend Gordon analysis
O75964	ATP5MG	PRO_0000449620	NSP2	Karunakaran et al., 2020	HiPPIP - extendend Gordon analysis
O75964	ATP5MG	PRO_0000449624	NSP6	Karunakaran et al., 2020	HiPPIP - extendend Gordon analysis
O75964	ATP5MG	P0DTC6	ORF6	Karunakaran et al., 2020	HiPPIP - extendend Gordon analysis
O75964	ATP5MG	P0DTD3	ORF9C	Karunakaran et al., 2020	HiPPIP - extendend Gordon analysis
Q99996	AKAP9	PRO_0000449630	NSP13	Karunakaran et al., 2020	HiPPIP - extendend Gordon analysis
P13861	PRKAR2A	PRO_0000449630	NSP13	Karunakaran et al., 2020	HiPPIP - extendend Gordon analysis
Q15262	PTPRK	P0DTC4	E	Gordon et al., 2020	HEK-293T cells
O00743	PPP6C	P0DTC4	E	Gordon et al., 2020	HEK-293T cells
P36873	PPP1CC	P0DTC4	E	Gordon et al., 2020	HEK-293T cells
Q08209	PPP3CA	P0DTC4	E	Gordon et al., 2020	HEK-293T cells
Q96HS1	PGAM5	P0DTC4	E	Gordon et al., 2020	HEK-293T cells
P18031	PTPN1	P0DTC5	M	Gordon et al., 2020	HEK-293T cells
O00743	PPP6C	P0DTC5	M	Gordon et al., 2020	HEK-293T cells
Q96HS1	PGAM5	P0DTC5	M	Gordon et al., 2020	HEK-293T cells
P62140	PPP1CB	P0DTC9	N	Gordon et al., 2020	HEK-293T cells
Q06124	PTPN11	PRO_0000449619	NSP1	Gordon et al., 2020	HEK-293T cells
Q15262	PTPRK	PRO_0000449619	NSP1	Gordon et al., 2020	HEK-293T cells
Q08209	PPP3CA	PRO_0000449619	NSP1	Gordon et al., 2020	HEK-293T cells
Q06124	PTPN11	PRO_0000449628	NSP10	Gordon et al., 2020	HEK-293T cells
Q06124	PTPN11	PRO_0000449629	NSP11	Gordon et al., 2020	HEK-293T cells
Q15262	PTPRK	PRO_0000449629	NSP11	Gordon et al., 2020	HEK-293T cells
P36873	PPP1CC	PRO_0000449629	NSP11	Gordon et al., 2020	HEK-293T cells
Q08209	PPP3CA	PRO_0000449629	NSP11	Gordon et al., 2020	HEK-293T cells
Q96HS1	PGAM5	PRO_0000449629	NSP11	Gordon et al., 2020	HEK-293T cells
Q06124	PTPN11	PRO_0000449629	NSP12	Gordon et al., 2020	HEK-293T cells
Q08209	PPP3CA	PRO_0000449629	NSP12	Gordon et al., 2020	HEK-293T cells
Q96HS1	PGAM5	PRO_0000449629	NSP12	Gordon et al., 2020	HEK-293T cells
Q06124	PTPN11	PRO_0000449630	NSP13	Gordon et al., 2020	HEK-293T cells
Q08209	PPP3CA	PRO_0000449630	NSP13	Gordon et al., 2020	HEK-293T cells
Q96HS1	PGAM5	PRO_0000449630	NSP13	Gordon et al., 2020	HEK-293T cells
Q06124	PTPN11	PRO_0000449631	NSP14	Gordon et al., 2020	HEK-293T cells
Q96HS1	PGAM5	PRO_0000449631	NSP14	Gordon et al., 2020	HEK-293T cells
Q06124	PTPN11	PRO_0000449632	NSP15	Gordon et al., 2020	HEK-293T cells
O95147	DUSP14	PRO_0000449632	NSP15	Gordon et al., 2020	HEK-293T cells
Q06124	PTPN11	PRO_0000449620	NSP2	Gordon et al., 2020	HEK-293T cells
Q15262	PTPRK	PRO_0000449620	NSP2	Gordon et al., 2020	HEK-293T cells
Q08209	PPP3CA	PRO_0000449620	NSP2	Gordon et al., 2020	HEK-293T cells
Q06124	PTPN11	PRO_0000449622	NSP4	Gordon et al., 2020	HEK-293T cells
Q15262	PTPRK	PRO_0000449622	NSP4	Gordon et al., 2020	HEK-293T cells
P36873	PPP1CC	PRO_0000449622	NSP4	Gordon et al., 2020	HEK-293T cells
Q08209	PPP3CA	PRO_0000449622	NSP4	Gordon et al., 2020	HEK-293T cells
Q96HS1	PGAM5	PRO_0000449622	NSP4	Gordon et al., 2020	HEK-293T cells
O00743	PPP6C	PRO_0000449624	NSP6	Gordon et al., 2020	HEK-293T cells
Q08209	PPP3CA	PRO_0000449624	NSP6	Gordon et al., 2020	HEK-293T cells
P18031	PTPN1	PRO_0000449625	NSP7	Gordon et al., 2020	HEK-293T cells
Q15262	PTPRK	PRO_0000449625	NSP7	Gordon et al., 2020	HEK-293T cells
Q8WUK0	PTPMT1	PRO_0000449625	NSP7	Gordon et al., 2020	HEK-293T cells
O00743	PPP6C	PRO_0000449625	NSP7	Gordon et al., 2020	HEK-293T cells
Q96HS1	PGAM5	PRO_0000449625	NSP7	Gordon et al., 2020	HEK-293T cells
Q06124	PTPN11	PRO_0000449626	NSP8	Gordon et al., 2020	HEK-293T cells
Q15262	PTPRK	PRO_0000449626	NSP8	Gordon et al., 2020	HEK-293T cells
O00743	PPP6C	PRO_0000449626	NSP8	Gordon et al., 2020	HEK-293T cells
P36873	PPP1CC	PRO_0000449626	NSP8	Gordon et al., 2020	HEK-293T cells
P62140	PPP1CB	PRO_0000449626	NSP8	Gordon et al., 2020	HEK-293T cells
Q08209	PPP3CA	PRO_0000449626	NSP8	Gordon et al., 2020	HEK-293T cells
Q96HS1	PGAM5	PRO_0000449626	NSP8	Gordon et al., 2020	HEK-293T cells
Q06124	PTPN11	PRO_0000449627	NSP9	Gordon et al., 2020	HEK-293T cells
Q96HS1	PGAM5	PRO_0000449627	NSP9	Gordon et al., 2020	HEK-293T cells
Q06124	PTPN11	A0A7D6CAT9	ORF10	Gordon et al., 2020	HEK-293T cells
Q15262	PTPRK	A0A7D6CAT9	ORF10	Gordon et al., 2020	HEK-293T cells
O00743	PPP6C	A0A7D6CAT9	ORF10	Gordon et al., 2020	HEK-293T cells
Q08209	PPP3CA	A0A7D6CAT9	ORF10	Gordon et al., 2020	HEK-293T cells
Q96HS1	PGAM5	A0A7D6CAT9	ORF10	Gordon et al., 2020	HEK-293T cells
Q06124	PTPN11	P0DTC3	ORF3A	Gordon et al., 2020	HEK-293T cells
P36873	PPP1CC	P0DTC3	ORF3A	Gordon et al., 2020	HEK-293T cells
P62136	PPP1CA	P0DTC3	ORF3A	Gordon et al., 2020	HEK-293T cells
Q08209	PPP3CA	P0DTC3	ORF3A	Gordon et al., 2020	HEK-293T cells
Q96HS1	PGAM5	P0DTC3	ORF3A	Gordon et al., 2020	HEK-293T cells
Q15262	PTPRK	P0DTF1	ORF3B	Gordon et al., 2020	HEK-293T cells
P36873	PPP1CC	P0DTF1	ORF3B	Gordon et al., 2020	HEK-293T cells
P62136	PPP1CA	P0DTF1	ORF3B	Gordon et al., 2020	HEK-293T cells
Q08209	PPP3CA	P0DTF1	ORF3B	Gordon et al., 2020	HEK-293T cells
P36873	PPP1CC	P0DTC6	ORF6	Gordon et al., 2020	HEK-293T cells
Q08209	PPP3CA	P0DTC6	ORF6	Gordon et al., 2020	HEK-293T cells
O00743	PPP6C	P0DTC7	ORF7A	Gordon et al., 2020	HEK-293T cells
Q08209	PPP3CA	P0DTC7	ORF7A	Gordon et al., 2020	HEK-293T cells
Q96HS1	PGAM5	P0DTC7	ORF7A	Gordon et al., 2020	HEK-293T cells
Q8WUK0	PTPMT1	P0DTC8	ORF8	Gordon et al., 2020	HEK-293T cells
O75319	DUSP11	P0DTC8	ORF8	Gordon et al., 2020	HEK-293T cells
Q08209	PPP3CA	P0DTC8	ORF8	Gordon et al., 2020	HEK-293T cells
O00743	PPP6C	P0DTC8	ORF8	Gordon et al., 2020	HEK-293T cells
Q96HS1	PGAM5	P0DTC8	ORF8	Gordon et al., 2020	HEK-293T cells
O00743	PPP6C	P0DTD2	ORF9B	Gordon et al., 2020	HEK-293T cells
Q08209	PPP3CA	P0DTD2	ORF9B	Gordon et al., 2020	HEK-293T cells
Q96HS1	PGAM5	P0DTD2	ORF9B	Gordon et al., 2020	HEK-293T cells
P10586	PTPRF	P0DTD3	ORF9C	Gordon et al., 2020	HEK-293T cells
P18031	PTPN1	P0DTD3	ORF9C	Gordon et al., 2020	HEK-293T cells
Q15262	PTPRK	P0DTD3	ORF9C	Gordon et al., 2020	HEK-293T cells
Q8WUK0	PTPMT1	P0DTD3	ORF9C	Gordon et al., 2020	HEK-293T cells
O00743	PPP6C	P0DTD3	ORF9C	Gordon et al., 2020	HEK-293T cells
Q08209	PPP3CA	P0DTD3	ORF9C	Gordon et al., 2020	HEK-293T cells
Q96HS1	PGAM5	P0DTD3	ORF9C	Gordon et al., 2020	HEK-293T cells
Q06124	PTPN11	P0DTC2	S	Gordon et al., 2020	HEK-293T cells
Q15262	PTPRK	P0DTC2	S	Gordon et al., 2020	HEK-293T cells
P36873	PPP1CC	P0DTC2	S	Gordon et al., 2020	HEK-293T cells
Q08209	PPP3CA	P0DTC2	S	Gordon et al., 2020	HEK-293T cells
Q96HS1	PGAM5	P0DTC2	S	Gordon et al., 2020	HEK-293T cells
P62140	PPP1CB	PRO_0000449621	Nsp3	Almasy et al., 2021	HEK293 cells
P60510	PPP4C	PRO_0000449621	Nsp3	Almasy et al., 2021	HEK293 cells
P53041	PPP5	PRO_0000449620	Nsp2	Bamberger et al., 2021	human bronchial epithelial cells (16HBEo-)
P53041	PPP5	PRO_0000449623	Nsp5	Bamberger et al., 2021	human bronchial epithelial cells (16HBEo-)
P53041	PPP5	PRO_0000449625	Nsp7	Bamberger et al., 2021	human bronchial epithelial cells (16HBEo-)
P53041	PPP5	PRO_0000449626	Nsp8	Bamberger et al., 2021	human bronchial epithelial cells (16HBEo-)
P53041	PPP5	PRO_0000449627	Nsp9	Bamberger et al., 2021	human bronchial epithelial cells (16HBEo-)
P53041	PPP5	PRO_0000449628	Nsp10	Bamberger et al., 2021	human bronchial epithelial cells (16HBEo-)
P53041	PPP5	PRO_0000449630	Nsp13	Bamberger et al., 2021	human bronchial epithelial cells (16HBEo-)
P53041	PPP5	PRO_0000449631	Nsp14	Bamberger et al., 2021	human bronchial epithelial cells (16HBEo-)
P53041	PPP5	PRO_0000449632	Nsp15	Bamberger et al., 2021	human bronchial epithelial cells (16HBEo-)
P53041	PPP5	P0DTC2	S	Bamberger et al., 2021	human bronchial epithelial cells (16HBEo-)
P53041	PPP5	P0DTC3	ORF3A	Bamberger et al., 2021	human bronchial epithelial cells (16HBEo-)
P53041	PPP5	P0DTC4	E	Bamberger et al., 2021	human bronchial epithelial cells (16HBEo-)
P53041	PPP5	P0DTC5	M	Bamberger et al., 2021	human bronchial epithelial cells (16HBEo-)
P53041	PPP5	P0DTC6	ORF6	Bamberger et al., 2021	human bronchial epithelial cells (16HBEo-)
P53041	PPP5	P0DTC7	ORF7A	Bamberger et al., 2021	human bronchial epithelial cells (16HBEo-)
P53041	PPP5	P0DTC8	ORF8	Bamberger et al., 2021	human bronchial epithelial cells (16HBEo-)
P53041	PPP5	P0DTC9	N	Bamberger et al., 2021	human bronchial epithelial cells (16HBEo-)
P53041	PPP5	P0DTD2	ORF9B	Bamberger et al., 2021	human bronchial epithelial cells (16HBEo-)
O00743	PPP6	P0DTC5	M	Bamberger et al., 2021	human bronchial epithelial cells (16HBEo-)
P23467	PTPRB	PRO_0000449620	Nsp2	Bamberger et al., 2021	human bronchial epithelial cells (16HBEo-)
P18433	PTPRA	PRO_0000449620	Nsp2	Bamberger et al., 2021	human bronchial epithelial cells (16HBEo-)
P23469	PTPRE	PRO_0000449625	Nsp7	Bamberger et al., 2021	human bronchial epithelial cells (16HBEo-)
Q8WUK0	PTPMT1	PRO_0000449626	Nsp8	Bamberger et al., 2021	human bronchial epithelial cells (16HBEo-)
Q8WUK0	PTPMT1	PRO_0000449627	Nsp9	Bamberger et al., 2021	human bronchial epithelial cells (16HBEo-)
P18433	PTPRA	PRO_0000449628	Nsp10	Bamberger et al., 2021	human bronchial epithelial cells (16HBEo-)
P23468	PTPRD	P0DTC2	S	Bamberger et al., 2021	human bronchial epithelial cells (16HBEo-)
P10586	PTPRF	P0DTC2	S	Bamberger et al., 2021	human bronchial epithelial cells (16HBEo-)
Q8WUK0	PTPMT1	P0DTC3	ORF3A	Bamberger et al., 2021	human bronchial epithelial cells (16HBEo-)
P18433	PTPRA	P0DTC3	ORF3A	Bamberger et al., 2021	human bronchial epithelial cells (16HBEo-)
Q8WUK0	PTPMT1	P0DTC5	M	Bamberger et al., 2021	human bronchial epithelial cells (16HBEo-)
P18433	PTPRA	P0DTC5	M	Bamberger et al., 2021	human bronchial epithelial cells (16HBEo-)
Q5TA50	CPTP	P0DTC5	M	Bamberger et al., 2021	human bronchial epithelial cells (16HBEo-)
Q8WUK0	PTPMT1	P0DTC7	ORF7A	Bamberger et al., 2021	human bronchial epithelial cells (16HBEo-)
Q92729	PTPRU		ORF7B	Bamberger et al., 2021	human bronchial epithelial cells (16HBEo-)
Q8WUK0	PTPMT1		ORF7B	Bamberger et al., 2021	human bronchial epithelial cells (16HBEo-)
Q92729	PTPRU	P0DTC8	ORF8	Bamberger et al., 2021	human bronchial epithelial cells (16HBEo-)
Q8WUK0	PTPMT1	P0DTC8	ORF8	Bamberger et al., 2021	human bronchial epithelial cells (16HBEo-)
P18433	PTPRA	P0DTC8	ORF8	Bamberger et al., 2021	human bronchial epithelial cells (16HBEo-)
P10586	PTPRF	P0DTC9	N	Bamberger et al., 2021	human bronchial epithelial cells (16HBEo-)
Q96HS1	PGAM5	PRO_0000449625	Nsp7	Bamberger et al., 2021	human bronchial epithelial cells (16HBEo-)
Q96HS1	PGAM5	PRO_0000449627	Nsp9	Bamberger et al., 2021	human bronchial epithelial cells (16HBEo-)
Q96HS1	PGAM5	P0DTC2	S	Bamberger et al., 2021	human bronchial epithelial cells (16HBEo-)
Q96HS1	PGAM5	P0DTC3	ORF3A	Bamberger et al., 2021	human bronchial epithelial cells (16HBEo-)
Q96HS1	PGAM5	P0DTC4	E	Bamberger et al., 2021	human bronchial epithelial cells (16HBEo-)
Q96HS1	PGAM5	P0DTC5	M	Bamberger et al., 2021	human bronchial epithelial cells (16HBEo-)
Q96HS1	PGAM5	P0DTC7	ORF7A	Bamberger et al., 2021	human bronchial epithelial cells (16HBEo-)
Q96HS1	PGAM5	P0DTC8	ORF8	Bamberger et al., 2021	human bronchial epithelial cells (16HBEo-)
Q12923	PTPN13	P0DTC5	M	Meyers et al., 2021	HEK293 cells
Q12923	PTPN13	P0DTC3	ORF3a	Meyers et al., 2021	HEK293 cells
P18031	PTPN1	P0DTC3	ORF3a	Meyers et al., 2021	HEK293 cells
P18031	PTPN1	P0DTC6	ORF6	Meyers et al., 2021	HEK293 cells
P18031	PTPN1	P0DTC7	ORF7a	Meyers et al., 2021	HEK293 cells
P18031	PTPN1		ORF7b	Meyers et al., 2021	HEK293 cells
P18031	PTPN1	P0DTD2	ORF9b	Meyers et al., 2021	HEK293 cells
P18031	PTPN1	P0DTD3	ORF9c	Meyers et al., 2021	HEK293 cells
P18031	PTPN1	P0DTC5	M	Meyers et al., 2021	HEK293 cells
Q08209	PPP3CA	P0DTC9	N	Meyers et al., 2021	HEK293 cells
P36873	PPP1CC	PRO_0000449627	NSP9	Meyers et al., 2021	HEK293 cells
P36873	PPP1CC	PRO_0000449632	NSP15	Meyers et al., 2021	HEK293 cells
Q08209	PPP3CA	P0DTD2	ORF9b	Meyers et al., 2021	HEK293 cells
Q8WUK0	PTPMT1	P0DTC3	ORF3	Stukalov et al., 2021	A459 lung cells
Q8WUK0	PTPMT1		ORF7B	Stukalov et al., 2021	A459 lung cells
Q06124	PTPN11	P0DTC3	ORF3	Stukalov et al., 2021	A459 lung cells
Q06124	PTPN11		ORF7B	Stukalov et al., 2021	A459 lung cells
P18433	PTPRA	P0DTC3	ORF3	Stukalov et al., 2021	A459 lung cells
P18433	PTPRA		ORF7B	Stukalov et al., 2021	A459 lung cells
P10586	PTPRF	P0DTC3	ORF3	Stukalov et al., 2021	A459 lung cells
P10586	PTPRF		ORF7B	Stukalov et al., 2021	A459 lung cells
Q12913	PTPRJ	P0DTC3	ORF3	Stukalov et al., 2021	A459 lung cells
Q12913	PTPRJ		ORF7B	Stukalov et al., 2021	A459 lung cells
P28827	PTPRM	P0DTC3	ORF3	Stukalov et al., 2021	A459 lung cells
P28827	PTPRM		ORF7B	Stukalov et al., 2021	A459 lung cells
Q13332	PTPRS	P0DTC3	ORF3	Stukalov et al., 2021	A459 lung cells
Q13332	PTPRS		ORF7B	Stukalov et al., 2021	A459 lung cells
P62140	PP1CB	PRO_0000449626	Nsp8	Perfetto et al., 2020	curated data set - IMEx
P62140	PP1CB	PRO_0000449628	Nsp10	Perfetto et al., 2020	curated data set - IMEx
P62140	PP1CB	PRO_0000449630	Nsp13	Perfetto et al., 2020	curated data set - IMEx
P62140	PP1CB	P0DTD2	ORF9B	Perfetto et al., 2020	curated data set - IMEx
P23468	PTPRD	P0DTC3	ORF3A	Li et al., 2020	HEK293 cells
