## Supplementary Table 4 for "Potential involvement of protein phosphatase PP2CA on protein synthesis and cell cycle during SARS-CoV-2 infection. A meta analysis investigation"

### Sheet: Sheet1
	Phosphorylation levels of interaction proteins
Uniprot Phosphatases	Phosphatases	Uniprot Substrate	Substrate	Position	log2(FC)	log10(P-value)	Analysis model (phosphoproteome)	Characteristics	Reference (phosphoproteome)
P67775	PPP2CA	Q12834	CDC20	T70	-3.15	3.95861	Vero E6 cells	24 h Infection	Bouhadhou, et al., 2020
P67775	PPP2CA	P49454	CENPF	S3054	-2.82	2.76955	Vero E6 cells	24 h Infection	Bouhadhou, et al., 2020
P67775	PPP2CA	P49792	RANBP2	2510	-2.02	3.74473	Vero E6 cells	24 h Infection	Bouhadhou, et al., 2020
P67775	PPP2CA	Q9NXR1	NDE1	S282	-1.73	5.45593	Vero E6 cells	24 h Infection	Bouhadhou, et al., 2020
P67775	PPP2CA	P49792	RANBP2	T2153	-1.55	2.23657	Vero E6 cells	24 h Infection	Bouhadhou, et al., 2020
P67775	PPP2CA	P27448	MARK3	S419	-1.3	3.85387	Vero E6 cells	24 h Infection	Bouhadhou, et al., 2020
P67775	PPP2CA	Q13409	DYNC1I2	S87	-1.3	1	Vero E6 cells	24 h Infection	Bouhadhou, et al., 2020
P67775	PPP2CA	P27448	MARK3	S469	-1.2	1.16115	Vero E6 cells	24 h Infection	Bouhadhou, et al., 2020
P67775	PPP2CA	Q7Z460	CLASP1	S600	-0.95	1.46852	Vero E6 cells	24 h Infection	Bouhadhou, et al., 2020
P67775	PPP2CA	Q7Z460	CLASP1	S1091	-0.83	1.06048	Vero E6 cells	24 h Infection	Bouhadhou, et al., 2020
P67775	PPP2CA	P46779	RPL28	S115	-0.63	1.67778	Vero E6 cells	24 h Infection	Bouhadhou, et al., 2020
Q05209	PTPN12	O75592	MYCBP2	S2871	-0.54	1.88606	Vero E6 cells	24 h Infection	Bouhadhou, et al., 2020
P67775	PPP2CA	P27448	MARK3	T507	-0.41	0.30103	Vero E6 cells	24 h Infection	Bouhadhou, et al., 2020
P67775	PPP2CA	Q14738	PPP2R5D	S88, S89	-0.39	0.356547	Vero E6 cells	24 h Infection	Bouhadhou, et al., 2020
P67775	PPP2CA	Q14738	PPP2R5D	S90	-0.26	0.236572	Vero E6 cells	24 h Infection	Bouhadhou, et al., 2020
P67775	PPP2CA	P49792	RANBP2	T799	0.02	0.0409586	Vero E6 cells	24 h Infection	Bouhadhou, et al., 2020
P67775	PPP2CA	Q7Z460	CLASP1	S1196	0.05	0.0409586	Vero E6 cells	24 h Infection	Bouhadhou, et al., 2020
P62140	PPP1CB	P13861	SLC9A3R1	S280	0.07	0.0457575	Vero E6 cells	24 h Infection	Bouhadhou, et al., 2020
P60484	PTEN	Q05397	PTK2	S722	0.11	0.187087	Vero E6 cells	24 h Infection	Bouhadhou, et al., 2020
P67775	PPP2CA	P35222	CTNNB1	S675	0.17	0.124939	Vero E6 cells	24 h Infection	Bouhadhou, et al., 2020
P60484	PTEN	Q9UNE7	STUB1	S23	0.19	0.221849	Vero E6 cells	24 h Infection	Bouhadhou, et al., 2020
P67775	PPP2CA	Q7Z460	CLASP1	S723	0.26	0.468521	Vero E6 cells	24 h Infection	Bouhadhou, et al., 2020
P67775	PPP2CA	P46779	RPL28	S68	0.26	0.60206	Vero E6 cells	24 h Infection	Bouhadhou, et al., 2020
P36873	PPP1CC	Q5VUA4	ZNF318	S2035	0.28	0.721246	Vero E6 cells	24 h Infection	Bouhadhou, et al., 2020
P36873	PPP1CC	Q5JTV8	TOR1AIP1	S156, S157	0.3	0.657577	Vero E6 cells	24 h Infection	Bouhadhou, et al., 2020
P60484	PTEN	Q9UNE7	STUB1	S19	0.38	0.356547	Vero E6 cells	24 h Infection	Bouhadhou, et al., 2020
P67775	PPP2CA	P28482	MAPK1	Y187	0.43	0.958607	Vero E6 cells	24 h Infection	Bouhadhou, et al., 2020
P60484	PTEN	Q05397	PTK2	Y576	0.44	1.50864	Vero E6 cells	24 h Infection	Bouhadhou, et al., 2020
P67775	PPP2CA	P62857	RPS28	S4	0.44	0.769551	Vero E6 cells	24 h Infection	Bouhadhou, et al., 2020
P67775	PPP2CA	P35222	CTNNB1	S191	0.45	0.886057	Vero E6 cells	24 h Infection	Bouhadhou, et al., 2020
P67775	PPP2CA	P49792	RANBP2	S2276	0.46	0.481486	Vero E6 cells	24 h Infection	Bouhadhou, et al., 2020
P67775	PPP2CA	Q9Y5S9	RBM8A	S42	0.54	1.76955	Vero E6 cells	24 h Infection	Bouhadhou, et al., 2020
P60484	PTEN	P13861	PRKAR2A	S78, S80	0.6	1.27572	Vero E6 cells	24 h Infection	Bouhadhou, et al., 2020
P67775	PPP2CA	Q14738	PPP2R5D	S573	0.61	0.638272	Vero E6 cells	24 h Infection	Bouhadhou, et al., 2020
P67775	PPP2CA	P23396	RPS3	S474	0.72	0.537602	Vero E6 cells	24 h Infection	Bouhadhou, et al., 2020
P67775	PPP2CA	P47914	RPL29	T221	0.78	1.82391	Vero E6 cells	24 h Infection	Bouhadhou, et al., 2020
P67775	PPP2CA	O95684	FGFR1OP	S160	0.78	1.38722	Vero E6 cells	24 h Infection	Bouhadhou, et al., 2020
P60484	PTEN	P13861	PRKAR2A	S99	0.81	2.72125	Vero E6 cells	24 h Infection	Bouhadhou, et al., 2020
P67775	PPP2CA	Q6P5R6	RPL22L1	S118	0.98	1.82391	Vero E6 cells	24 h Infection	Bouhadhou, et al., 2020
Q05209	PTPN12	O75592	MYCBP2	S3478	1.04	1.29243	Vero E6 cells	24 h Infection	Bouhadhou, et al., 2020
P67775	PPP2CA	P49792	RANBP2	S796	1.09	0.468521	Vero E6 cells	24 h Infection	Bouhadhou, et al., 2020
P67775	PPP2CA	P49792	RANBP2	T2458	1.11	1.88606	Vero E6 cells	24 h Infection	Bouhadhou, et al., 2020
P36873	PPP1CC	Q5VUA4	ZNF318	S2101	1.13	2.10791	Vero E6 cells	24 h Infection	Bouhadhou, et al., 2020
P62140	PPP1CB	O00566	MPHOSPH10	S167	1.62	1.63827	Vero E6 cells	24 h Infection	Bouhadhou, et al., 2020
P62140	PPP1CB	O00566	MPHOSPH10	S171	1.62	1.63827	Vero E6 cells	24 h Infection	Bouhadhou, et al., 2020
P67775	PPP2CA	P49792	RANBP2	T2450	1.65	0.958607	Vero E6 cells	24 h Infection	Bouhadhou, et al., 2020
P62140	PPP1CB	O00566	MPHOSPH10	S163, S167, S171	1.81	1.55284	Vero E6 cells	24 h Infection	Bouhadhou, et al., 2020
P67775	PPP2CA	Q9Y5S9	RBM8A	S56	3.25	6.40894	Vero E6 cells	24 h Infection	Bouhadhou, et al., 2020
P36873, P62140, P48454, P67775, P62136, P60484	PPP1CC, PPP1CB, PPP3CC, PPP2CA, PPP1CA , PTEN	P67870	CSNK2B	S209	1.04523	1.88578	A549 lung carcinoma cells	24 h Infection	Stukalov, et al., 2020
Q06124	PTPN11	Q08379	GOLGA2	S37	-1.96327	1.26923	A549 lung carcinoma cells	24 h Infection	Stukalov, et al., 2020
P62136, P36873	PPP1CA, PPP1CC	Q5JTV8	TOR1AIP1	S143	-0.286048	1.56259	A549 lung carcinoma cells	24 h Infection	Stukalov, et al., 2020
P62136, P36874	PPP1CA, PPP1CC	Q5JTV8	TOR1AIP1	S316	0.41209	2.17481	A549 lung carcinoma cells	24 h Infection	Stukalov, et al., 2020
P62136, P36875	PPP1CA, PPP1CC	Q5JTV8	TOR1AIP1	S216	-2.84565	1.113	A549 lung carcinoma cells	24 h Infection	Stukalov, et al., 2020
P62136, P36876	PPP1CA, PPP1CC	Q5JTV8	TOR1AIP1	T221	1.88755	0.512665	A549 lung carcinoma cells	24 h Infection	Stukalov, et al., 2020
P62136, P36877	PPP1CA, PPP1CC	Q5JTV8	TOR1AIP1	S156, S157	-0.318651	2.32878	A549 lung carcinoma cells	24 h Infection	Stukalov, et al., 2020
P62136, P36878	PPP1CA, PPP1CC	Q5JTV8	TOR1AIP1	S231	2.10979	2.40963	A549 lung carcinoma cells	24 h Infection	Stukalov, et al., 2020
P62136, P36879	PPP1CA, PPP1CC	Q5JTV8	TOR1AIP1	S154	0.100094	0.342394	A549 lung carcinoma cells	24 h Infection	Stukalov, et al., 2020
P62136	PPP1CA	O00566	MPHOSPH10	S242	-0.824785	1.87588	A549 lung carcinoma cells	24 h Infection	Stukalov, et al., 2020
P62136	PPP1CA	O00566	MPHOSPH10	S110	-0.211908	0.605091	A549 lung carcinoma cells	24 h Infection	Stukalov, et al., 2020
P62136	PPP1CA	O00566	MPHOSPH10	S51	0.179485	0.470814	A549 lung carcinoma cells	24 h Infection	Stukalov, et al., 2020
P62136	PPP1CA	O00566	MPHOSPH10	S136	2.43687	1.23709	A549 lung carcinoma cells	24 h Infection	Stukalov, et al., 2020
P62136	PPP1CA	O00566	MPHOSPH10	S319	-0.0722408	0.0973338	A549 lung carcinoma cells	24 h Infection	Stukalov, et al., 2020
P62136	PPP1CA	O00566	MPHOSPH10	S164	-0.605636	0.259663	A549 lung carcinoma cells	24 h Infection	Stukalov, et al., 2020
P62136	PPP1CA	O00566	MPHOSPH10	S138	-0.156636	0.175556	A549 lung carcinoma cells	24 h Infection	Stukalov, et al., 2020
P62136	PPP1CA	O00566	MPHOSPH10	S188	0.262295	0.253926	A549 lung carcinoma cells	24 h Infection	Stukalov, et al., 2020
P62136	PPP1CA	O00566	MPHOSPH10	S189	0.395612	0.318614	A549 lung carcinoma cells	24 h Infection	Stukalov, et al., 2020
P62136	PPP1CA	O00566	MPHOSPH10	S874	-1.84221	1.07646	A549 lung carcinoma cells	24 h Infection	Stukalov, et al., 2020
P67775	PPP2CA	P27448	MARK3	S400	-1.17042	0.591175	A549 lung carcinoma cells	24 h Infection	Stukalov, et al., 2020
P67775	PPP2CA	P27448	MARK3	S543	-0.83486	0.299569	A549 lung carcinoma cells	24 h Infection	Stukalov, et al., 2020
P67775	PPP2CA	P27448	MARK3	S380	1.08176	0.492166	A549 lung carcinoma cells	24 h Infection	Stukalov, et al., 2020
P67775	PPP2CA	P27448	MARK3	S383	0.254067	0.74473	A549 lung carcinoma cells	24 h Infection	Stukalov, et al., 2020
P67775	PPP2CA	P27448	MARK3	S583	-2.45856	3.4826	A549 lung carcinoma cells	24 h Infection	Stukalov, et al., 2020
Q05209	PTPN12	O75592	MYCBP2	S2911	-0.72154	1.27307	A549 lung carcinoma cells	24 h Infection	Stukalov, et al., 2020
Q05209	PTPN12	O75592	MYCBP2	S1624	1.61637	1.58437	A549 lung carcinoma cells	24 h Infection	Stukalov, et al., 2020
Q05209	PTPN12	O75592	MYCBP2	S2789	-0.314503	0.600877	A549 lung carcinoma cells	24 h Infection	Stukalov, et al., 2020
Q05209	PTPN12	O75592	MYCBP2	T2683	2.0228	1.22112	A549 lung carcinoma cells	24 h Infection	Stukalov, et al., 2020
Q05209	PTPN12	O75592	MYCBP2	S3931, S3932	2.26741	5.0684	A549 lung carcinoma cells	24 h Infection	Stukalov, et al., 2020
Q05209	PTPN12	O75592	MYCBP2	S2687	1.22865	4.22318	A549 lung carcinoma cells	24 h Infection	Stukalov, et al., 2020
Q05209	PTPN12	O75592	MYCBP2	S181	-0.907007	0.317569	A549 lung carcinoma cells	24 h Infection	Stukalov, et al., 2020
Q05209	PTPN12	O75592	MYCBP2	S183	0.196325	0.838293	A549 lung carcinoma cells	24 h Infection	Stukalov, et al., 2020
Q05209	PTPN12	O75592	MYCBP2	S2787, S2789	-0.969047	2.90228	A549 lung carcinoma cells	24 h Infection	Stukalov, et al., 2020
P60484	PTEN	O14745	SLC9A3R1	S269	1.96836	2.4231	A549 lung carcinoma cells	24 h Infection	Stukalov, et al., 2020
P60484	PTEN	O14745	SLC9A3R1	S280	2.0638	2.30218	A549 lung carcinoma cells	24 h Infection	Stukalov, et al., 2020
P60484	PTEN	O14745	SLC9A3R1	S290, S302	-1.08235	3.88656	A549 lung carcinoma cells	24 h Infection	Stukalov, et al., 2020
P60484	PTEN	O14745	SLC9A3R1	S294	1.07046	1.18068	A549 lung carcinoma cells	24 h Infection	Stukalov, et al., 2020
P60484	PTEN	O14745	SLC9A3R1	T293	-1.10967	0.569709	A549 lung carcinoma cells	24 h Infection	Stukalov, et al., 2020
P36873	PPP1CC	Q5VUA4	ZNF318	S501	1.9392	2.4835	A549 lung carcinoma cells	24 h Infection	Stukalov, et al., 2020
P36873	PPP1CC	Q5VUA4	ZNF318	S464	-0.0735537	0.184275	A549 lung carcinoma cells	24 h Infection	Stukalov, et al., 2020
P36873	PPP1CC	Q5VUA4	ZNF318	S2101	-0.073391	0.289403	A549 lung carcinoma cells	24 h Infection	Stukalov, et al., 2020
P36873	PPP1CC	Q5VUA4	ZNF318	S1267	0.200599	0.455535	A549 lung carcinoma cells	24 h Infection	Stukalov, et al., 2020
P36873	PPP1CC	Q5VUA4	ZNF318	S1238, S1243	-1.24785	0.585016	A549 lung carcinoma cells	24 h Infection	Stukalov, et al., 2020
P36873	PPP1CC	Q5VUA4	ZNF318	S709	-0.378588	0.222613	A549 lung carcinoma cells	24 h Infection	Stukalov, et al., 2020
P36873	PPP1CC	Q5VUA4	ZNF318	S527	-0.186708	0.0945301	A549 lung carcinoma cells	24 h Infection	Stukalov, et al., 2020
P36873	PPP1CC	Q5VUA4	ZNF318	S2243	-0.384189	0.287745	A549 lung carcinoma cells	24 h Infection	Stukalov, et al., 2020
P36873	PPP1CC	Q5VUA4	ZNF318	S2091	-3.14484	3.47136	A549 lung carcinoma cells	24 h Infection	Stukalov, et al., 2020
P36873	PPP1CC	Q5VUA4	ZNF318	S79, S81	-0.027764	0.188123	A549 lung carcinoma cells	24 h Infection	Stukalov, et al., 2020
P36873	PPP1CC	Q5VUA4	ZNF318	S1037	-0.175898	0.0773202	A549 lung carcinoma cells	24 h Infection	Stukalov, et al., 2020
P36873	PPP1CC	Q5VUA4	ZNF318	S1043	-0.322864	0.126608	A549 lung carcinoma cells	24 h Infection	Stukalov, et al., 2020
P62140	PPP1CB	P13861	PRKAR2A	S78, S80	-0.227063	0.462988	A549 lung carcinoma cells	24 h Infection	Stukalov, et al., 2020
P67775	PPP2CA	P23396	RPS3	T221	0.9042	1.28149	A549 lung carcinoma cells	24 h Infection	Stukalov, et al., 2020
P67775	PPP2CA	Q09472	EP300	S1038	-1.90973	1.33865	A549 lung carcinoma cells	24 h Infection	Stukalov, et al., 2020
P67775	PPP2CA	O95684	FGFR1OP	S182	1.16615	0.91121	A549 lung carcinoma cells	24 h Infection	Stukalov, et al., 2020
P67775	PPP2CA	O95684	FGFR1OP	S156	0.167851	0.374649	A549 lung carcinoma cells	24 h Infection	Stukalov, et al., 2020
P67775	PPP2CA	O95684	FGFR1OP	S160	-5.5967	3.88575	A549 lung carcinoma cells	24 h Infection	Stukalov, et al., 2020
P67775	PPP2CA	P30260	CDC27	S364	-0.448208	0.209309	A549 lung carcinoma cells	24 h Infection	Stukalov, et al., 2020
P67775	PPP2CA	P30260	CDC27	S369	-0.913225	0.28541	A549 lung carcinoma cells	24 h Infection	Stukalov, et al., 2020
P67775	PPP2CA	P19838	NFKB1	S904	-0.303514	0.516333	A549 lung carcinoma cells	24 h Infection	Stukalov, et al., 2020
P67775	PPP2CA	P19838	NFKB1	S908	-0.0155938	0.0528457	A549 lung carcinoma cells	24 h Infection	Stukalov, et al., 2020
P67775	PPP2CA	Q12834	CDC20	S41	-0.35929	1.29442	A549 lung carcinoma cells	24 h Infection	Stukalov, et al., 2020
P67775	PPP2CA	Q12834	CDC20	T70	0.0796967	0.228105	A549 lung carcinoma cells	24 h Infection	Stukalov, et al., 2020
P67775	PPP2CA	Q12834	CDC20	T106	-1.32416	0.552049	A549 lung carcinoma cells	24 h Infection	Stukalov, et al., 2020
P67775	PPP2CA	P46060	RANGAP1	S428, S442	-0.210016	0.523289	A549 lung carcinoma cells	24 h Infection	Stukalov, et al., 2020
P67775	PPP2CA	P38919	EIF4A3	S12	-0.256632	1.07195	A549 lung carcinoma cells	24 h Infection	Stukalov, et al., 2020
P67775	PPP2CA	P28482	MAPK1	Y187	4.64651	3.66485	A549 lung carcinoma cells	24 h Infection	Stukalov, et al., 2020
P67775	PPP2CA	P28482	MAPK1	T185	4.7339	3.57426	A549 lung carcinoma cells	24 h Infection	Stukalov, et al., 2020
P67775	PPP2CA	Q8WUM0	NUP133	S501, S45	-3.20835	0.811364	A549 lung carcinoma cells	24 h Infection	Stukalov, et al., 2020
P67775	PPP2CA	P62888	RPL30	S10	-0.260994	1.5097	A549 lung carcinoma cells	24 h Infection	Stukalov, et al., 2020
P67775	PPP2CA	P62888	RPL30	S13	0.0984186	0.109192	A549 lung carcinoma cells	24 h Infection	Stukalov, et al., 2020
P67775	PPP2CA	P62888	RPL30	S16	1.83897	1.66824	A549 lung carcinoma cells	24 h Infection	Stukalov, et al., 2020
P67775	PPP2CA	Q15287	RNPS1	S155	1.72679	0.392739	A549 lung carcinoma cells	24 h Infection	Stukalov, et al., 2020
P67775	PPP2CA	Q15287	RNPS1	S157	1.74817	0.393149	A549 lung carcinoma cells	24 h Infection	Stukalov, et al., 2020
P67775	PPP2CA	P61247	RPS3A	S263	1.39121	0.544345	A549 lung carcinoma cells	24 h Infection	Stukalov, et al., 2020
P67775	PPP2CA	P57740	NUP107	S119	-0.327295	0.493844	A549 lung carcinoma cells	24 h Infection	Stukalov, et al., 2020
P67775	PPP2CA	P57740	NUP107	S129	-1.28951	0.662603	A549 lung carcinoma cells	24 h Infection	Stukalov, et al., 2020
P67775	PPP2CA	P61927	RPL37	S96	2.03209	1.44827	A549 lung carcinoma cells	24 h Infection	Stukalov, et al., 2020
P67775	PPP2CA	P05387	RPLP2	S16	0.359425	1.4339	A549 lung carcinoma cells	24 h Infection	Stukalov, et al., 2020
P67775	PPP2CA	P08708	RPS17	S113	-4.70697	4.01938	A549 lung carcinoma cells	24 h Infection	Stukalov, et al., 2020
P67775	PPP2CA	Q13409	DYNC1I2	S86	0.980162	0.488072	A549 lung carcinoma cells	24 h Infection	Stukalov, et al., 2020
P67775	PPP2CA	O14641	DVL2	S618	-0.143314	0.896808	A549 lung carcinoma cells	24 h Infection	Stukalov, et al., 2020
P67775, P60484	PPP2CA, PTEN	P00533	EGFR	S991	1.45857	2.84809	A549 lung carcinoma cells	24 h Infection	Stukalov, et al., 2020
P67775, P60484	PPP2CA, PTEN	P00533	EGFR	S995	1.97468	1.66466	A549 lung carcinoma cells	24 h Infection	Stukalov, et al., 2020
P67775	PPP2CA	P49407	ARRB1	S404	-0.518073	2.86053	A549 lung carcinoma cells	24 h Infection	Stukalov, et al., 2020
P67775, P60484	PPP2CA, PTEN	Q99460	PSMD1	T273	2.40476	2.02635	A549 lung carcinoma cells	24 h Infection	Stukalov, et al., 2020
P67775, P60484	PPP2CA, PTEN	Q99460	PSMD1	T311, S315	0.906668	1.79191	A549 lung carcinoma cells	24 h Infection	Stukalov, et al., 2020
P67775	PPP2CA	Q14738	PPP2R5D	S573	0.246925	0.548794	A549 lung carcinoma cells	24 h Infection	Stukalov, et al., 2020
P67775	PPP2CA	Q02543	RPL18A	S123	0.280114	1.00477	A549 lung carcinoma cells	24 h Infection	Stukalov, et al., 2020
P67775	PPP2CA	P63208	SKP1	T131	1.37124	1.07933	A549 lung carcinoma cells	24 h Infection	Stukalov, et al., 2020
P67775	PPP2CA	Q9BW27	NUP85	S617	0.729615	0.742767	A549 lung carcinoma cells	24 h Infection	Stukalov, et al., 2020
P67775	PPP2CA	Q7Z460	CLASP1	S1223	2.42239	0.808009	A549 lung carcinoma cells	24 h Infection	Stukalov, et al., 2020
P67775	PPP2CA	Q7Z460	CLASP1	S1196	-0.364463	0.529005	A549 lung carcinoma cells	24 h Infection	Stukalov, et al., 2020
P67775	PPP2CA	Q7Z460	CLASP1	S246	-0.898877	0.339496	A549 lung carcinoma cells	24 h Infection	Stukalov, et al., 2020
P67775	PPP2CA	Q7Z460	CLASP1	S559	0.767326	1.6727	A549 lung carcinoma cells	24 h Infection	Stukalov, et al., 2020
P67775	PPP2CA	Q7Z460	CLASP1	S714	-0.915511	0.742689	A549 lung carcinoma cells	24 h Infection	Stukalov, et al., 2020
P67775	PPP2CA	Q7Z460	CLASP1	S649	-0.58867	0.34996	A549 lung carcinoma cells	24 h Infection	Stukalov, et al., 2020
P67775	PPP2CA	Q7Z460	CLASP1	S598	-1.16609	2.47754	A549 lung carcinoma cells	24 h Infection	Stukalov, et al., 2020
P67775	PPP2CA	Q7Z460	CLASP1	T711	-0.889001	0.756921	A549 lung carcinoma cells	24 h Infection	Stukalov, et al., 2020
P67775	PPP2CA	Q7Z460	CLASP1	S695	1.95885	1.7003	A549 lung carcinoma cells	24 h Infection	Stukalov, et al., 2020
P67775	PPP2CA	P56524	HDAC4	S632	0.651866	0.463031	A549 lung carcinoma cells	24 h Infection	Stukalov, et al., 2020
P67775	PPP2CA	P56524	HDAC4	S467	0.216749	1.1936	A549 lung carcinoma cells	24 h Infection	Stukalov, et al., 2020
P67775	PPP2CA	P56524	HDAC4	S246	0.171594	1.04036	A549 lung carcinoma cells	24 h Infection	Stukalov, et al., 2020
P67775	PPP2CA	O15234	CASC3	S363	-0.149999	0.0689025	A549 lung carcinoma cells	24 h Infection	Stukalov, et al., 2020
P67775	PPP2CA	O15234	CASC3	S148	-0.673617	0.57436	A549 lung carcinoma cells	24 h Infection	Stukalov, et al., 2020
P67775	PPP2CA	O15234	CASC3	S117	-0.435822	0.656181	A549 lung carcinoma cells	24 h Infection	Stukalov, et al., 2020
P67775	PPP2CA	O15234	CASC3	S265	-0.0915705	0.0864953	A549 lung carcinoma cells	24 h Infection	Stukalov, et al., 2020
P67775	PPP2CA	O15234	CASC3	S373	-0.0330658	0.0646159	A549 lung carcinoma cells	24 h Infection	Stukalov, et al., 2020
P67775	PPP2CA	O15234	CASC3	S117, S125	0.0932388	0.179353	A549 lung carcinoma cells	24 h Infection	Stukalov, et al., 2020
P67775	PPP2CA	Q9BZI7	UPF3B	S396	-3.43659	1.2473	A549 lung carcinoma cells	24 h Infection	Stukalov, et al., 2020
P67775	PPP2CA	Q9BZI7	UPF3B	S399	-3.0355	1.35854	A549 lung carcinoma cells	24 h Infection	Stukalov, et al., 2020
P67775	PPP2CA	P49792	RANBP2	S1400	-1.34128	0.289784	A549 lung carcinoma cells	24 h Infection	Stukalov, et al., 2020
P67775	PPP2CA	P49792	RANBP2	S2668	0.450281	0.574873	A549 lung carcinoma cells	24 h Infection	Stukalov, et al., 2020
P67775	PPP2CA	P49792	RANBP2	S2805	0.572778	0.897816	A549 lung carcinoma cells	24 h Infection	Stukalov, et al., 2020
P67775	PPP2CA	P49792	RANBP2	S2900	0.719027	0.396859	A549 lung carcinoma cells	24 h Infection	Stukalov, et al., 2020
P67775	PPP2CA	P49792	RANBP2	S781	-0.829597	1.82867	A549 lung carcinoma cells	24 h Infection	Stukalov, et al., 2020
P67775	PPP2CA	P49792	RANBP2	S833, S837	-1.40552	3.08781	A549 lung carcinoma cells	24 h Infection	Stukalov, et al., 2020
P67775	PPP2CA	P49792	RANBP2	S1396	1.37554	0.240021	A549 lung carcinoma cells	24 h Infection	Stukalov, et al., 2020
P67775	PPP2CA	P49792	RANBP2	S779	-0.829597	1.82867	A549 lung carcinoma cells	24 h Infection	Stukalov, et al., 2020
P67775	PPP2CA	P49792	RANBP2	S1156	2.33673	1.01927	A549 lung carcinoma cells	24 h Infection	Stukalov, et al., 2020
P67775	PPP2CA	P49792	RANBP2	S2276	2.11498	0.663729	A549 lung carcinoma cells	24 h Infection	Stukalov, et al., 2020
P67775	PPP2CA	P49792	RANBP2	S2280	1.88819	0.70802	A549 lung carcinoma cells	24 h Infection	Stukalov, et al., 2020
P67775	PPP2CA	P26373	RPL13	S140	0.388603	1.28928	A549 lung carcinoma cells	24 h Infection	Stukalov, et al., 2020
P67775	PPP2CA	P35222	CTNNB1	S552	0.813629	2.49536	A549 lung carcinoma cells	24 h Infection	Stukalov, et al., 2020
P67775	PPP2CA	P35222	CTNNB1	S191	0.356957	1.37727	A549 lung carcinoma cells	24 h Infection	Stukalov, et al., 2020
P67775	PPP2CA	P30050	RPL12	S38	0.621705	2.52479	A549 lung carcinoma cells	24 h Infection	Stukalov, et al., 2020
P67775	PPP2CA	P42677	RPS27	S11	0.280413	1.26442	A549 lung carcinoma cells	24 h Infection	Stukalov, et al., 2020
P67775	PPP2CA	P62753	RPS6	S235, S236	1.62417	2.97517	A549 lung carcinoma cells	24 h Infection	Stukalov, et al., 2020
P67775	PPP2CA	P62753	RPS6	S240	1.48656	0.935702	A549 lung carcinoma cells	24 h Infection	Stukalov, et al., 2020
P67775	PPP2CA	P62753	RPS6	S244	1.4174	1.43577	A549 lung carcinoma cells	24 h Infection	Stukalov, et al., 2020
P67775	PPP2CA	P62753	RPS6	S247	0.849988	1.64565	A549 lung carcinoma cells	24 h Infection	Stukalov, et al., 2020
P67775	PPP2CA	P49207	RPL34	S12	1.89031	1.80322	A549 lung carcinoma cells	24 h Infection	Stukalov, et al., 2020
P67775	PPP2CA	Q9Y5S9	RBM8A	S24	-2.24646	0.516199	A549 lung carcinoma cells	24 h Infection	Stukalov, et al., 2020
P67775	PPP2CA	Q9Y5S9	RBM8A	S42	0.11078	0.465393	A549 lung carcinoma cells	24 h Infection	Stukalov, et al., 2020
P67775	PPP2CA	Q9Y5S9	RBM8A	S56	0.265455	0.6284	A549 lung carcinoma cells	24 h Infection	Stukalov, et al., 2020
P67775	PPP2CA	Q92900	UPF1	S1096	-1.31786	0.661895	A549 lung carcinoma cells	24 h Infection	Stukalov, et al., 2020
P67775	PPP2CA	Q92900	UPF1	S1099	-0.223787	0.574089	A549 lung carcinoma cells	24 h Infection	Stukalov, et al., 2020
P67775	PPP2CA	P60866	RPS20	T9	2.19692	4.19271	A549 lung carcinoma cells	24 h Infection	Stukalov, et al., 2020
P60484	PTEN	Q9HCE1	MOV10	S969	1.80952	1.21571	A549 lung carcinoma cells	24 h Infection	Stukalov, et al., 2020
P60484	PTEN	P29590	PML	S403	0.786229	2.21457	A549 lung carcinoma cells	24 h Infection	Stukalov, et al., 2020
P60484	PTEN	P29590	PML	S518	1.07466	0.269355	A549 lung carcinoma cells	24 h Infection	Stukalov, et al., 2020
P60484	PTEN	P29590	PML	S36	0.781789	0.478086	A549 lung carcinoma cells	24 h Infection	Stukalov, et al., 2020
P60484	PTEN	Q05397	PTK2	T273	2.40476	2.02635	A549 lung carcinoma cells	24 h Infection	Stukalov, et al., 2020
P60484	PTEN	Q9UNE7	STUB1	S19	0.26377	0.769296	A549 lung carcinoma cells	24 h Infection	Stukalov, et al., 2020
P60484	PTEN	Q9UNE7	STUB1	S23	0.135544	0.53742	A549 lung carcinoma cells	24 h Infection	Stukalov, et al., 2020
P67775	PPP2CA	P23396	RPS3	T221	-0.642839	1.10005	nasopharinx swab	patient sample	Vanderboom et al., 2021
P67775	PPP2CA	P23396	RPS3	S209	0.176999	0.27711	nasopharinx swab	patient sample	Vanderboom et al., 2021
P67775	PPP2CA	O95684	FGFR1OP	S156	-0.304706	1.21606	nasopharinx swab	patient sample	Vanderboom et al., 2021
P67775	PPP2CA	O95684	FGFR1OP	S160	-0.304706	1.21606	nasopharinx swab	patient sample	Vanderboom et al., 2021
P67775	PPP2CA	P27448	MARK3	T564	0.191813	0.231998	nasopharinx swab	patient sample	Vanderboom et al., 2021
P67775	PPP2CA	P27448	MARK3	S469	0.659442	1.3337	nasopharinx swab	patient sample	Vanderboom et al., 2021
P67775	PPP2CA	P27448	MARK3	T211, T208, T214, T215	-0.134842	0.128089	nasopharinx swab	patient sample	Vanderboom et al., 2021
P67775	PPP2CA	P42677	RPS27	S11	0.170776	0.236379	nasopharinx swab	patient sample	Vanderboom et al., 2021
P67775	PPP2CA	P19838	NFKB1	S907	-0.0374358	0.0937579	nasopharinx swab	patient sample	Vanderboom et al., 2021
P67775	PPP2CA	P19838	NFKB1	S937	-1.91457	2.25974	nasopharinx swab	patient sample	Vanderboom et al., 2021
P67775	PPP2CA	P61313	RPL15	S34	0.0582019	0.062595	nasopharinx swab	patient sample	Vanderboom et al., 2021
P67775	PPP2CA	P39023	RPL3	Y291	0.710271	1.56211	nasopharinx swab	patient sample	Vanderboom et al., 2021
P67775	PPP2CA	P27361	MAPK3	T202	0.11962	0.206748	nasopharinx swab	patient sample	Vanderboom et al., 2021
P67775	PPP2CA	P05386	RPLP1	S101	-2.12788	3.2047	nasopharinx swab	patient sample	Vanderboom et al., 2021
P67775	PPP2CA	P05386	RPLP1	S104	-2.01094	3.10843	nasopharinx swab	patient sample	Vanderboom et al., 2021
P67775	PPP2CA	P28482	MAPK1	Y187	0.0228581	0.0200233	nasopharinx swab	patient sample	Vanderboom et al., 2021
P67775	PPP2CA	P28482	MAPK1	T185	-0.0938972	0.148091	nasopharinx swab	patient sample	Vanderboom et al., 2021
P67775	PPP2CA	Q9NXR1	NDE1	S306	0.2494	0.824034	nasopharinx swab	patient sample	Vanderboom et al., 2021
P67775	PPP2CA	P62888	RPL30	S13	0.54764	1.43235	nasopharinx swab	patient sample	Vanderboom et al., 2021
P67775	PPP2CA	Q15287	RNPS1	S157, S155	-0.700951	1.10731	nasopharinx swab	patient sample	Vanderboom et al., 2021
P67775	PPP2CA	Q15287	RNPS1	S251	0.954135	2.22003	nasopharinx swab	patient sample	Vanderboom et al., 2021
P67775	PPP2CA	P61247	RPS3A	S263	-0.82936	1.43755	nasopharinx swab	patient sample	Vanderboom et al., 2021
P67775	PPP2CA	P57740	NUP107	S37	0.198536	0.345684	nasopharinx swab	patient sample	Vanderboom et al., 2021
P67775	PPP2CA	P62854	RPS26	T96	-0.353742	0.431847	nasopharinx swab	patient sample	Vanderboom et al., 2021
P67775	PPP2CA	P05387	RPLP2	S86	-0.621045	0.885328	nasopharinx swab	patient sample	Vanderboom et al., 2021
P67775	PPP2CA	P05387	RPLP2	S102	-2.11953	3.24278	nasopharinx swab	patient sample	Vanderboom et al., 2021
P67775	PPP2CA	P05387	RPLP2	S105	-2.01094	3.10843	nasopharinx swab	patient sample	Vanderboom et al., 2021
P67775	PPP2CA	P08708	RPS17	S113	-1.87275	1.4846	nasopharinx swab	patient sample	Vanderboom et al., 2021
P67775	PPP2CA	Q13409	DYNC1I2	S92	0.645681	2.1326	nasopharinx swab	patient sample	Vanderboom et al., 2021
P67775	PPP2CA	Q13409	DYNC1I2	S97	0.396184	1.58381	nasopharinx swab	patient sample	Vanderboom et al., 2021
P67775	PPP2CA	Q13409	DYNC1I2	S101	0.257347	0.902419	nasopharinx swab	patient sample	Vanderboom et al., 2021
P67775	PPP2CA	Q14204	DYNC1H1	S4368	-0.192972	0.409827	nasopharinx swab	patient sample	Vanderboom et al., 2021
P67775	PPP2CA	P00533	EGFR	T693	-0.784842	1.59139	nasopharinx swab	patient sample	Vanderboom et al., 2021
P67775	PPP2CA	P00533	EGFR	S991	-0.365758	1.53426	nasopharinx swab	patient sample	Vanderboom et al., 2021
P67775	PPP2CA	P49407	ARRB1	S412	-0.339467	0.605927	nasopharinx swab	patient sample	Vanderboom et al., 2021
P67775	PPP2CA	Q99460	PSMD1	T273	-0.809189	1.8387	nasopharinx swab	patient sample	Vanderboom et al., 2021
P67775	PPP2CA	Q99460	PSMD1	T311	-0.557393	3.50996	nasopharinx swab	patient sample	Vanderboom et al., 2021
P67775	PPP2CA	P50990	CCT8	S537	-0.224198	0.557138	nasopharinx swab	patient sample	Vanderboom et al., 2021
P67775	PPP2CA	P55072	VCP	S784	0.292017	0.159652	nasopharinx swab	patient sample	Vanderboom et al., 2021
P67775	PPP2CA	P55072	VCP	S770	-0.246247	0.211032	nasopharinx swab	patient sample	Vanderboom et al., 2021
P67775	PPP2CA	P55072	VCP	S775	-1.98361	2.08846	nasopharinx swab	patient sample	Vanderboom et al., 2021
P67775	PPP2CA	P55072	VCP	S705	0.142678	0.287882	nasopharinx swab	patient sample	Vanderboom et al., 2021
P67775	PPP2CA	P78371	CCT2	S260	0.965775	1.25092	nasopharinx swab	patient sample	Vanderboom et al., 2021
P67775	PPP2CA	Q14738	PPP2R5D	S573	-0.697489	1.13515	nasopharinx swab	patient sample	Vanderboom et al., 2021
P67775	PPP2CA	P63208	SKP1	T131	-2.38397	6.03905	nasopharinx swab	patient sample	Vanderboom et al., 2021
P67775	PPP2CA	Q7Z460	CLASP1	S1223	-0.775998	2.49656	nasopharinx swab	patient sample	Vanderboom et al., 2021
P67775	PPP2CA	Q7Z460	CLASP1	S572	0.187774	0.349815	nasopharinx swab	patient sample	Vanderboom et al., 2021
P67775	PPP2CA	P62258	YWHAE	S210	-1.11002	2.79936	nasopharinx swab	patient sample	Vanderboom et al., 2021
P67775	PPP2CA	P56524	HDAC4	S632	-0.23961	0.321446	nasopharinx swab	patient sample	Vanderboom et al., 2021
P67775	PPP2CA	P56524	HDAC4	S246, S220, S259	0.282823	0.977963	nasopharinx swab	patient sample	Vanderboom et al., 2021
P67775	PPP2CA	O15234	CASC3	S125	0.186429	0.688808	nasopharinx swab	patient sample	Vanderboom et al., 2021
P67775	PPP2CA	O15234	CASC3	S363	-0.126795	0.265682	nasopharinx swab	patient sample	Vanderboom et al., 2021
P67775	PPP2CA	O15234	CASC3	S265	0.0969429	0.222294	nasopharinx swab	patient sample	Vanderboom et al., 2021
P67775	PPP2CA	O15234	CASC3	S148	0.179021	0.43228	nasopharinx swab	patient sample	Vanderboom et al., 2021
P67775	PPP2CA	O15234	CASC3	S66	0.326655	0.889835	nasopharinx swab	patient sample	Vanderboom et al., 2021
P67775	PPP2CA	P49792	RANBP2	S788, S789, S779, S787	0.260579	0.563292	nasopharinx swab	patient sample	Vanderboom et al., 2021
P67775	PPP2CA	P49792	RANBP2	T1399	0.211877	0.342311	nasopharinx swab	patient sample	Vanderboom et al., 2021
P67775	PPP2CA	P49792	RANBP2	S1509	-0.215828	0.269688	nasopharinx swab	patient sample	Vanderboom et al., 2021
P67775	PPP2CA	P49792	RANBP2	T2450,T1475, T1459, T1467	-0.201849	0.479043	nasopharinx swab	patient sample	Vanderboom et al., 2021
P67775	PPP2CA	P49792	RANBP2	S2280, S1305	0.249623	0.465075	nasopharinx swab	patient sample	Vanderboom et al., 2021
P67775	PPP2CA	P49792	RANBP2	T1528, S1529	0.963169	0.705667	nasopharinx swab	patient sample	Vanderboom et al., 2021
P67775	PPP2CA	P49792	RANBP2	S955	0.248205	0.43514	nasopharinx swab	patient sample	Vanderboom et al., 2021
P67775	PPP2CA	P49792	RANBP2	S2668	-0.359806	1.07399	nasopharinx swab	patient sample	Vanderboom et al., 2021
P67775	PPP2CA	P49792	RANBP2	S2900	-3.00572	6.31876	nasopharinx swab	patient sample	Vanderboom et al., 2021
P67775	PPP2CA	P26373	RPL13	S140	0.261887	0.571256	nasopharinx swab	patient sample	Vanderboom et al., 2021
P67775	PPP2CA	P15880	RPS2	S281	-0.797629	0.462545	nasopharinx swab	patient sample	Vanderboom et al., 2021
P67775	PPP2CA	P35222	CTNNB1	S552	-0.205136	0.319506	nasopharinx swab	patient sample	Vanderboom et al., 2021
P67775	PPP2CA	P35222	CTNNB1	S675	-1.27503	1.85093	nasopharinx swab	patient sample	Vanderboom et al., 2021
P67775	PPP2CA	P35222	CTNNB1	S191	-0.367385	0.639644	nasopharinx swab	patient sample	Vanderboom et al., 2021
P67775	PPP2CA	P30050	RPL12	S126	0.260655	0.425184	nasopharinx swab	patient sample	Vanderboom et al., 2021
P67775	PPP2CA	P42677	RPS27	S11	0.170776	0.236379	nasopharinx swab	patient sample	Vanderboom et al., 2021
P67775	PPP2CA	Q09161	NCBP1	S7	0.457806	0.781704	nasopharinx swab	patient sample	Vanderboom et al., 2021
P67775	PPP2CA	P62753	RPS6	S240	1.65676	1.37055	nasopharinx swab	patient sample	Vanderboom et al., 2021
P67775	PPP2CA	P49207	RPL34	S12	-0.440675	0.339084	nasopharinx swab	patient sample	Vanderboom et al., 2021
P67775	PPP2CA	P06493	CDK1	Y15	-0.51472	0.83987	nasopharinx swab	patient sample	Vanderboom et al., 2021
P67775	PPP2CA	P06493	CDK1	T161	-0.298664	0.791973	nasopharinx swab	patient sample	Vanderboom et al., 2021
P67775	PPP2CA	P06493	CDK1	T14	-0.132458	0.11991	nasopharinx swab	patient sample	Vanderboom et al., 2021
P67775	PPP2CA	Q04206	RELA	S238	0.189917	0.375362	nasopharinx swab	patient sample	Vanderboom et al., 2021
P67775	PPP2CA	P62241	RPS8	T130	-0.0555909	0.0510175	nasopharinx swab	patient sample	Vanderboom et al., 2021
P67775	PPP2CA	P62857	RPS28	S23	0.291976	0.237617	nasopharinx swab	patient sample	Vanderboom et al., 2021
P67775	PPP2CA	Q9Y5S9	RBM8A	S56	0.159245	0.661957	nasopharinx swab	patient sample	Vanderboom et al., 2021
P67775	PPP2CA	Q9Y5S9	RBM8A	S42	-0.0501412	0.0968925	nasopharinx swab	patient sample	Vanderboom et al., 2021
P67775	PPP2CA	Q92900	UPF1	S1107	-0.454966	1.6535	nasopharinx swab	patient sample	Vanderboom et al., 2021
P60484	PTEN	O14745	SLC9A3R1	S290	-0.304105	1.06486	nasopharinx swab	patient sample	Vanderboom et al., 2021
P60484	PTEN	O14745	SLC9A3R1	T293	-0.880297	2.00968	nasopharinx swab	patient sample	Vanderboom et al., 2021
P60484	PTEN	O14745	SLC9A3R1	S291	-0.889427	2.71098	nasopharinx swab	patient sample	Vanderboom et al., 2021
P60484	PTEN	O14745	SLC9A3R1	S302	-0.717434	2.36974	nasopharinx swab	patient sample	Vanderboom et al., 2021
P60484	PTEN	O14745	SLC9A3R1	S299	-0.0739995	0.087153	nasopharinx swab	patient sample	Vanderboom et al., 2021
P60484	PTEN	O14745	SLC9A3R1	S294	-0.830643	1.76832	nasopharinx swab	patient sample	Vanderboom et al., 2021
P60484	PTEN	O14745	SLC9A3R1	S280	-0.474901	0.896277	nasopharinx swab	patient sample	Vanderboom et al., 2021
P60484	PTEN	O14745	SLC9A3R1	S269	-0.0052585	0.0048274	nasopharinx swab	patient sample	Vanderboom et al., 2021
P60484	PTEN	O14745	SLC9A3R1	S2	0.149323	0.29938	nasopharinx swab	patient sample	Vanderboom et al., 2021
P60484	PTEN	P29590	PML	S565	0.330873	0.62769	nasopharinx swab	patient sample	Vanderboom et al., 2021
P60484	PTEN	P29590	PML	S38	0.925703	1.26776	nasopharinx swab	patient sample	Vanderboom et al., 2021
P60484	PTEN	P29590	PML	S504	1.08255	2.86883	nasopharinx swab	patient sample	Vanderboom et al., 2021
P60484	PTEN	P29590	PML	S36	0.165789	0.162642	nasopharinx swab	patient sample	Vanderboom et al., 2021
P60484	PTEN	P29590	PML	S40	-0.758444	0.808027	nasopharinx swab	patient sample	Vanderboom et al., 2021
P60484	PTEN	P29590	PML	S480	1.33298	2.93039	nasopharinx swab	patient sample	Vanderboom et al., 2021
P60484	PTEN	P29590	PML	S403	-0.0934336	0.134671	nasopharinx swab	patient sample	Vanderboom et al., 2021
P60484	PTEN	P29590	PML	S527	0.633544	2.5516	nasopharinx swab	patient sample	Vanderboom et al., 2021
P60484	PTEN	P29590	PML	S518	0.498358	1.01868	nasopharinx swab	patient sample	Vanderboom et al., 2021
P60484	PTEN	Q05397	PTK2	S910	-0.610479	1.2209	nasopharinx swab	patient sample	Vanderboom et al., 2021
P60484	PTEN	Q05397	PTK2	Y570	-0.332309	1.9977	nasopharinx swab	patient sample	Vanderboom et al., 2021
P60484	PTEN	Q9UNE7	STUB1	S23	-0.186283	0.311491	nasopharinx swab	patient sample	Vanderboom et al., 2021
Q15256	PTPRR	P17612	PRKACA	T202	0.040268	0.0173898	nasopharinx swab	patient sample	Vanderboom et al., 2021
Q15256	PTPRR	P17612	PRKACA	T198	-0.645758	0.451742	nasopharinx swab	patient sample	Vanderboom et al., 2021
Q15256	PTPRR	P17612	PRKACA	S339	-0.818106	3.20283	nasopharinx swab	patient sample	Vanderboom et al., 2021
Q05209	PTPN12	Q15056	EIF4H	S21	0.112717	0.104388	nasopharinx swab	patient sample	Vanderboom et al., 2021
Q05209	PTPN12	O75592	MYCBP2	S1624	0.490438	1.44089	nasopharinx swab	patient sample	Vanderboom et al., 2021
Q05209	PTPN12	O75592	MYCBP2	S2839	0.292857	0.575545	nasopharinx swab	patient sample	Vanderboom et al., 2021
Q05209	PTPN12	O75592	MYCBP2	S3505	0.0274696	0.0509207	nasopharinx swab	patient sample	Vanderboom et al., 2021
Q05209	PTPN12	O75592	MYCBP2	S2812	0.218939	0.234989	nasopharinx swab	patient sample	Vanderboom et al., 2021
P36873	PPP1CC	Q5JTV8	TOR1AIP1	S143	0.350837	0.516996	nasopharinx swab	patient sample	Vanderboom et al., 2021
P36873	PPP1CC	Q5JTV8	TOR1AIP1	S315	0.255405	0.344608	nasopharinx swab	patient sample	Vanderboom et al., 2021
P36873	PPP1CC	Q5JTV8	TOR1AIP1	S156	-0.188972	0.279033	nasopharinx swab	patient sample	Vanderboom et al., 2021
P36873	PPP1CC	Q5JTV8	TOR1AIP1	S157	-0.239246	0.33724	nasopharinx swab	patient sample	Vanderboom et al., 2021
P36873	PPP1CC	Q5JTV8	TOR1AIP1	S79	0.409065	0.623758	nasopharinx swab	patient sample	Vanderboom et al., 2021
P36873	PPP1CC	Q5VUA4	ZNF318	S69	1.48267	1.30045	nasopharinx swab	patient sample	Vanderboom et al., 2021
P36873	PPP1CC	Q5VUA4	ZNF318	S40	1.09034	6.45346	nasopharinx swab	patient sample	Vanderboom et al., 2021
P36873	PPP1CC	Q5VUA4	ZNF318	S1267	0.552392	1.17939	nasopharinx swab	patient sample	Vanderboom et al., 2021
P36873	PPP1CC	Q5VUA4	ZNF318	S1243	0.54055	1.17541	nasopharinx swab	patient sample	Vanderboom et al., 2021
P36873	PPP1CC	Q5VUA4	ZNF318	S1037	0.419114	0.985954	nasopharinx swab	patient sample	Vanderboom et al., 2021
P36873	PPP1CC	Q5VUA4	ZNF318	S214	-0.297386	0.159845	nasopharinx swab	patient sample	Vanderboom et al., 2021
P36873	PPP1CC	Q5VUA4	ZNF318	S173	0.0663625	0.0491984	nasopharinx swab	patient sample	Vanderboom et al., 2021
P36873	PPP1CC	Q5VUA4	ZNF318	S2101	-1.18445	1.77556	nasopharinx swab	patient sample	Vanderboom et al., 2021
P36873	PPP1CC	Q5VUA4	ZNF318	S305, S590, S250, S134, S307, S592, S252	1.77289	5.32698	nasopharinx swab	patient sample	Vanderboom et al., 2021
P36873	PPP1CC	Q5VUA4	ZNF318	S81	0.761838	3.11716	nasopharinx swab	patient sample	Vanderboom et al., 2021
P62140	PPP1CB	P13861	PRKAR2A	S99	-0.559266	0.906703	nasopharinx swab	patient sample	Vanderboom et al., 2021
P62140	PPP1CB	P13861	PRKAR2A	S80	-0.965051	2.97382	nasopharinx swab	patient sample	Vanderboom et al., 2021
P62140	PPP1CB	P13861	PRKAR2A	S78	-0.759887	1.72034	nasopharinx swab	patient sample	Vanderboom et al., 2021
